# Deep learning for cancer type classification

**DOI:** 10.1101/612762

**Authors:** Zexian Zeng, Chengsheng Mao, Andy Vo, Janna Ore Nugent, Seema A Khan, Susan E Clare, Yuan Luo

## Abstract

Genetic information is becoming more readily available and is increasingly being used to predict patient cancer types as well as their subtypes. Most classification methods thus far utilize somatic mutations as independent features for classification and are limited by study power. To address these limitations, we propose DeepCues, a deep learning model that utilizes convolutional neural networks to derive features from DNA sequencing data for disease classification and relevant gene discovery. Using whole-exome sequencing, germline variants and somatic mutations, including insertions and deletions, are interactively amalgamated as features. In this study, we applied DeepCues to a dataset from TCGA to classify seven different types of major cancers and obtained an overall accuracy of 77.6%. We compared DeepCues to conventional methods and demonstrated a significant overall improvement (p=8.8E-25). Using DeepCues, we found that the top 20 genes associated with breast cancer have a 40% overlap with the top 20 breast cancer genes in the COSMIC database. These data support DeepCues as a novel method to improve the representational resolution of both germline variants and somatic mutations interactively and their power in predicting cancer types, as well the genes involved in each cancer.
