## Supplemental Table 3 for "Deep learning for cancer type classification"

gene	transcript id	length	P_value	effect_Size
ALAS2	NM_000032.4	620	5.32E-07	0.00622676
LYST	NM_000081.3	4438	3.25E-07	0.037826481
FBN1	NM_000138.4	3762	5.63E-11	0.020208732
HADHA	NM_000182.4	968	4.67E-06	0.006814626
HADHB	NM_000183.2	647	1.76E-06	-0.018422206
TBX5	NM_000192.3	1075	2.72E-08	0.008039657
IDS	NM_000202.7	2470	7.29E-06	0.007222326
IL2RG	NM_000206.2	487	7.18E-07	0.003978082
KCNQ1	NM_000218.2	998	2.29E-06	0.006504992
LIG1	NM_000234.2	995	3.41E-06	0.012360282
MTM1	NM_000252.2	1123	1.51E-12	0.008883243
MYH7	NM_000257.3	1978	1.07E-11	0.016887427
PGK1	NM_000291.3	753	3.77E-07	0.004285787
PHKA2	NM_000292.2	1631	8.67E-07	0.011154327
POU3F4	NM_000307.4	480	1.66E-08	0.005794301
MID1	NM_000381.3	1996	1.82E-06	0.006007261
CHM	NM_000390.3	1808	3.67E-07	0.008988816
L1CAM	NM_000425.4	1639	1.20E-09	0.010703859
PHEX	NM_000444.5	1867	1.32E-06	0.006363946
UBE3A	NM_000462.3	1493	8.44E-06	0.007341186
ALB	NM_000477.6	741	4.62E-06	0.005751753
APP	NM_000484.3	1138	3.02E-07	0.007376553
EYA1	NM_000503.5	1223	1.97E-10	0.011198373
RYR1	NM_000540.2	5075	1.04E-08	0.033295803
DCX	NM_000555.3	3067	1.01E-08	0.006210468
FCGR1A	NM_000566.3	715	4.62E-06	0.003890519
IFNG	NM_000619.2	357	3.37E-06	0.003220235
ADRA2A	NM_000681.3	953	2.75E-06	0.004737859
ATP1A2	NM_000702.3	1788	1.72E-08	0.008674036
CAC2D1	NM_000722.3	2407	6.47E-06	0.008402773
CHRM2	NM_000739.2	715	4.70E-06	0.006657183
CHRM3	NM_000740.2	646	5.79E-10	0.011417872
CYP2J2	NM_000775.3	608	2.19E-06	0.004580416
GABRA3	NM_000808.3	847	9.21E-08	0.006149056
GABRB1	NM_000812.3	614	1.87E-06	0.00593406
GABRB3	NM_000814.5	1889	1.51E-09	0.007726163
GRIA2	NM_000826.3	1736	3.89E-06	0.009107676
GRIA3	NM_000828.4	1616	2.07E-08	0.008248115
GRIA4	NM_000829.3	1685	1.48E-07	0.008796218
GRIN2B	NM_000834.3	1916	2.16E-13	0.013860108
GRIN2D	NM_000836.2	1493	1.01E-09	0.006490093
GRM2	NM_000839.3	1036	4.57E-07	0.010211705
GRM4	NM_000841.3	2305	2.21E-06	0.006761787
GUCY1A3	NM_000856.5	2969	1.01E-11	0.014684408
HMGCR	NM_000859.2	1456	1.17E-06	0.007379769
HTR1E	NM_000865.2	446	5.97E-06	0.005355198
HTR1F	NM_000866.4	1026	6.95E-08	0.006369197
KCNJ2	NM_000891.2	1670	1.43E-07	0.005378776
PDE3B	NM_000922.3	1908	1.91E-06	0.009552567
PNLIP	NM_000936.3	489	1.01E-06	0.005838673
POLR2B	NM_000938.2	1232	1.58E-11	0.009117104
POR	NM_000941.2	805	3.63E-07	0.017732327
ATP2B2	NM_001001331.2	2841	6.38E-06	0.0078775
SMAD5	NM_001001419.2	2217	1.35E-08	0.004242701
TAGLN	NM_001001522.1	335	2.99E-08	-0.010706846
SPATA31D1	NM_001001670.2	1601	1.90E-06	0.028990183
MED11	NM_001001683.3	247	6.86E-06	-0.005679723
ATE1	NM_001001976.2	1599	2.42E-06	0.006129337
RBMS3	NM_001003793.2	2602	8.19E-06	0.00421848
MED15	NM_001003891.2	1088	2.47E-06	0.018450419
BMF	NM_001003940.1	1488	1.97E-06	-0.00684602
NOMO2	NM_001004060.1	1252	9.59E-07	0.006729742
NOMO3	NM_001004067.3	1342	1.10E-06	0.00284458
OR1L6	NM_001004453.2	313	4.98E-06	-0.059756635
NCK2	NM_001004720.2	746	9.38E-07	0.004217194
OR11H1	NM_001005239.1	323	1.27E-15	0.008684001
CHD3	NM_001005271.2	2448	8.52E-11	0.013651544
MAGED1	NM_001005333.1	918	5.87E-12	0.009323526
POTEG	NM_001005356.2	624	1.34E-07	0.008282627
ACTR2	NM_001005386.2	1199	2.46E-06	0.003438447
SIAH1	NM_001006610.1	665	8.59E-07	0.003868976
ARHGAP17	NM_001006634.2	1123	1.48E-07	0.009103817
LMBRD2	NM_001007527.1	941	2.08E-06	0.006529856
ZDHHC9	NM_001008222.2	1378	2.01E-07	0.003533834
CCDC73	NM_001008391.3	1321	5.20E-06	0.011943471
KIAA2022	NM_001008537.2	3697	3.50E-08	0.012530368
CKAP5	NM_001008938.3	2198	2.75E-09	0.011236313
SPANXN5	NM_001009616.3	165	2.99E-06	0.002141607
CLVS2	NM_001010852.3	3382	4.26E-07	0.005250057
TTC7B	NM_001010854.1	1104	1.29E-08	0.008317351
ZC3H12B	NM_001010888.3	2400	1.64E-08	0.008591081
RPS7	NM_001011.3	204	3.50E-07	0.002523156
PRAMEF8	NM_001012276.3	466	8.07E-07	0.003595889
SOGA3	NM_001012279.2	3624	2.77E-08	0.010070122
SPRN	NM_001012508.3	1011	7.80E-06	0.015447436
SORCS1	NM_001013031.2	2380	1.90E-12	0.018668173
NCDN	NM_001014839.1	1107	1.39E-07	0.005370952
KCNK2	NM_001017425.2	1064	6.47E-06	0.004417722
DCAF8L1	NM_001017930.1	1112	1.91E-10	0.009942152
SFMBT2	NM_001018039.1	2610	1.58E-06	0.01150769
ARF1	NM_001024226.1	583	1.01E-07	0.003650121
KALRN	NM_001024660.4	5263	1.13E-09	0.022966401
GSTCD	NM_001031720.3	1345	4.17E-06	0.005806627
LONRF3	NM_001031855.2	977	2.70E-07	0.007131547
HNRNPH2	NM_001032393.2	714	3.46E-07	0.004707849
GPR155	NM_001033045.3	2384	1.03E-09	0.00884659
TIAL1	NM_001033925.1	1127	9.61E-07	0.003772945
GALNTL6	NM_001034845.2	699	7.31E-10	0.007384483
RYR2	NM_001035.2	5412	2.40E-17	0.068403524
PLPPR5	NM_001037317.1	1258	3.55E-08	0.004762724
NBPF8	NM_001037501.2	1471	3.03E-06	-0.040414283
DIXDC1	NM_001037954.3	1881	4.30E-06	0.005600847
GPR149	NM_001038705.1	741	4.41E-06	0.007829912
USP9X	NM_001039590.2	3898	7.57E-15	0.02003928
EML6	NM_001039753.2	2548	2.27E-09	0.01506349
SGSM1	NM_001039948.3	1986	8.41E-08	0.019858277
MESP2	NM_001039958.1	502	5.56E-09	0.026338642
SLC4A8	NM_001039960.2	3835	3.05E-07	0.007341292
PCDH17	NM_001040429.2	2369	6.74E-09	0.013445659
SLC9A6	NM_001042537.1	1556	8.42E-10	0.007916294
SMC2	NM_001042550.1	1888	3.56E-06	0.00954528
SHPRH	NM_001042683.2	2314	1.16E-09	0.016714662
SLC6A3	NM_001044.4	1274	3.31E-06	0.006024839
ZNF557	NM_001044387.1	1832	2.88E-06	0.006620636
CSNK1G3	NM_001044723.2	1340	8.99E-08	0.004701311
MZT1	NM_001071775.2	736	6.64E-07	0.01665191
SEC31A	NM_001077207.3	1413	1.09E-07	0.01278363
NLRP3	NM_001079821.2	1236	1.42E-07	0.014011128
ADGRG2	NM_001079858.2	1543	4.00E-09	0.012659088
U2SURP	NM_001080415.1	2452	7.30E-09	0.007918224
EPHA6	NM_001080448.2	1211	2.39E-12	0.014664257
INTS1	NM_001080453.2	2297	2.61E-06	0.011477037
C2orf78	NM_001080474.1	935	1.14E-06	0.011330097
TENM3	NM_001080477.3	3601	1.19E-15	0.026600116
ZNF275	NM_001080485.3	2039	1.32E-10	0.006269951
VWC2L	NM_001080500.2	258	2.69E-06	0.004519004
UNC13C	NM_001080534.2	2712	1.44E-07	0.028045481
P2RY14	NM_001081455.1	733	2.67E-07	0.005270957
THOC2	NM_001081550.1	1863	1.01E-18	0.018386504
SPATA31A3	NM_001083124.1	1333	1.19E-11	0.009718794
GP6	NM_001083899.2	742	3.31E-07	-0.103008714
SPATA31A1	NM_001085452.2	1403	1.12E-07	0.011813034
GIT1	NM_001085454.1	1170	2.96E-07	0.005732245
LYPD8	NM_001085474.1	285	1.57E-09	-0.012869564
COPA	NM_001098398.1	1747	2.29E-06	0.00907756
GAGE12J	NM_001098406.2	149	1.28E-06	-0.022368208
ANKRD20A4	NM_001098805.1	1109	3.11E-07	0.007104753
TENM4	NM_001098816.2	4366	1.36E-06	0.018275275
JAKMIP1	NM_001099433.1	841	6.29E-07	0.007061024
ALG13	NM_001099922.2	1358	3.94E-12	0.013363558
MYH2	NM_001100112.1	2005	9.49E-11	0.018895601
RIMS2	NM_001100117.2	2203	3.48E-07	0.014382923
RALYL	NM_001100391.1	612	7.03E-06	0.005033775
RC3H2	NM_001100588.1	1226	4.07E-07	0.00774567
CCDC160	NM_001101357.1	322	2.88E-09	0.00646855
CLDN25	NM_001101389.1	233	1.87E-06	0.003719357
CXXC1	NM_001101654.1	748	3.16E-12	0.008065913
INPP4B	NM_001101669.1	1173	8.13E-07	0.009958232
HNRNPR	NM_001102398.2	2542	6.31E-06	0.00362397
11-Mar	NM_001102562.1	407	7.63E-06	0.00346717
OTUD4	NM_001102653.1	2303	7.41E-07	0.010886492
PDE4D	NM_001104631.1	2661	3.58E-06	0.004956071
HECTD4	NM_001109662.3	5002	2.99E-12	0.031795545
TBX22	NM_001109878.1	739	8.02E-07	0.010240429
IQSEC2	NM_001111125.2	1934	2.56E-14	0.012509786
NTNG1	NM_001113226.2	1891	2.01E-09	0.006469836
AMOT	NM_001113490.1	2314	7.87E-06	0.01174852
CDC27	NM_001114091.2	1900	6.25E-07	0.006949346
PAPD4	NM_001114393.1	958	1.27E-07	0.006150342
SMTNL2	NM_001114974.1	736	8.41E-06	-0.018195351
GLRA2	NM_001118885.1	889	1.98E-07	0.005050815
TENM2	NM_001122679.1	3214	6.09E-06	0.014777769
PHTF2	NM_001127357.1	1626	6.26E-09	0.007550393
ZNF84	NM_001127372.2	2185	9.03E-07	0.009112927
CLCN5	NM_001127898.3	3159	3.36E-09	0.009394049
PAK3	NM_001128168.2	2883	1.83E-08	0.006326112
SPIRE1	NM_001128626.1	1745	2.92E-08	0.006087
DCT	NM_001129889.2	1415	8.18E-06	0.006785903
SPTAN1	NM_001130438.2	2554	4.24E-08	0.013564624
PDE10A	NM_001130690.2	2683	9.70E-10	0.009463929
TRPC3	NM_001130698.1	1137	1.12E-08	0.008849163
CLDN5	NM_001130861.1	485	3.07E-06	-0.014219868
LRRTM4	NM_001134745.1	903	1.88E-13	0.012239272
IPO11	NM_001134779.1	1446	1.70E-07	0.007780932
CCDC88A	NM_001135597.1	2996	3.47E-06	0.012304121
PPP1R21	NM_001135629.2	992	4.46E-06	0.007346438
NRXN1	NM_001135659.2	2671	1.08E-15	0.021404501
PLS3	NM_001136025.4	1055	1.57E-08	0.005342872
ZNF507	NM_001136156.1	2466	5.06E-06	0.008095069
FZR1	NM_001136198.1	1130	3.59E-07	0.004217194
ZFP92	NM_001136273.1	404	7.95E-07	0.003936926
ALOX12B	NM_001139.2	739	2.01E-07	0.008756886
RPS24	NM_001142285.1	874	4.37E-06	0.0038768
LMAN2L	NM_001142292.1	804	1.69E-06	0.003868976
PPP3CB	NM_001142353.2	1123	2.19E-09	0.00514363
PDK3	NM_001142386.2	4186	2.49E-08	0.005930844
ARHGAP32	NM_001142685.1	3362	1.09E-06	0.018019123
DLG2	NM_001142699.1	2583	6.54E-12	0.012718782
EIF5A	NM_001143760.1	397	2.05E-07	0.002748549
GRM5	NM_001143831.2	2551	1.44E-13	0.014218723
COPS2	NM_001143887.1	1348	8.27E-08	0.004304757
SLITRK2	NM_001144003.2	1140	1.21E-08	0.012457273
COPB1	NM_001144061.1	1061	6.26E-09	0.007269483
USP27X	NM_001145073.2	736	6.39E-10	0.00391474
ETV3	NM_001145312.1	563	7.16E-07	0.004162319
SIN3A	NM_001145357.1	2145	1.50E-07	0.009187521
SOX6	NM_001145819.1	2959	2.53E-06	0.006037915
SLC12A4	NM_001145962.1	1529	6.19E-09	0.010379757
FHL1	NM_001159702.2	797	7.92E-07	0.003541015
EVI5L	NM_001159944.2	1237	6.59E-06	0.004162962
RHOBTB2	NM_001160036.1	1652	5.16E-06	0.006414213
ZNF138	NM_001160183.2	785	1.16E-06	-0.016926601
CNR1	NM_001160226.1	1801	5.96E-07	0.005714562
KCNMA1	NM_001161352.1	2037	5.05E-09	0.010281153
TENM1	NM_001163278.1	4271	2.59E-12	0.028586967
HTATSF1	NM_001163280.1	863	1.84E-06	0.008102999
SMIM10	NM_001163438.1	454	3.65E-06	0.001622871
RAD51	NM_001164269.1	650	3.16E-06	0.002721755
PDZRN4	NM_001164595.1	1267	5.33E-06	0.022642334
TIMM17B	NM_001167947.2	322	2.10E-07	0.003724609
ITPR1	NM_001168272.1	3287	1.35E-10	0.017662103
ARMCX5	NM_001168478.1	671	1.41E-06	0.005887653
STIM2	NM_001169118.1	1523	1.48E-07	0.007005507
CDK17	NM_001170464.2	1361	6.84E-08	0.005316078
IGSF1	NM_001170961.1	1437	1.07E-06	0.012442594
MUM1L1	NM_001171020.1	1173	6.79E-10	0.011653124
ZBED1	NM_001171135.1	1430	8.19E-07	0.00696628
MCF2	NM_001171876.1	1234	5.38E-13	0.015871604
SATB2	NM_001172509.1	1605	1.49E-11	0.008701579
ZNF300	NM_001172831.1	961	1.93E-09	0.010794638
KIF21A	NM_001173464.1	2061	2.86E-07	0.018155023
NKRF	NM_001173487.1	1037	7.49E-10	0.007664108
ZBED6	NM_001174108.2	1169	1.60E-06	0.013761725
CPEB2	NM_001177382.1	2277	6.92E-10	0.028962005
SYCP3	NM_001177948.1	325	2.39E-06	0.003466527
SLC4A10	NM_001178015.1	1826	1.76E-07	0.008865454
ZFX	NM_001178084.1	2417	4.88E-07	0.006506384
ZNF182	NM_001178099.1	1094	1.10E-07	0.007675148
SLITRK4	NM_001184749.2	2771	4.50E-10	0.011623757
PCDH19	NM_001184880.1	2689	1.12E-08	0.011948396
PHF8	NM_001184896.1	1883	2.54E-11	0.009418914
RNF224	NM_001190228.1	323	4.37E-07	0.009448712
PRR36	NM_001190467.1	1370	1.70E-06	0.020033509
KLRF2	NM_001190765.1	196	2.87E-06	0.019585833
ZMYM2	NM_001190964.2	3312	4.01E-11	0.011834788
ANHX	NM_001191054.1	569	2.01E-07	0.014736181
ERVV-2	NM_001191055.1	513	7.45E-08	0.008555071
NDUFA11	NM_001193375.1	766	2.03E-10	0.013795806
UNKL	NM_001193388.3	1702	9.51E-07	0.015287288
SUV39H2	NM_001193424.1	1012	3.80E-07	0.003581528
PINLYP	NM_001193621.1	266	2.99E-06	0.010813079
C16orf95	NM_001195124.1	324	3.06E-08	0.010041293
PDZD7	NM_001195263.1	1310	1.04E-07	0.028330842
TEX13C	NM_001195272.1	1004	5.69E-07	0.018218568
MIPOL1	NM_001195296.1	1874	2.27E-06	0.005189931
LOC100132146	NM_001195442.1	523	3.66E-06	0.01236393
ATP2C1	NM_001199180.1	1090	5.07E-10	0.008990957
TBC1D23	NM_001199198.2	1223	9.28E-07	0.006824486
AK2	NM_001199199.1	964	5.24E-11	0.006093538
LOC100505478	NM_001199233.1	157	3.34E-10	-0.019071987
DOPEY1	NM_001199942.1	2575	6.30E-06	0.018126308
PLSCR2	NM_001199978.1	382	3.53E-07	0.006071246
DAAM2	NM_001201427.1	2017	7.03E-06	0.010188665
PLSCR3	NM_001201576.1	512	5.72E-06	-0.015398236
KCNN3	NM_001204087.1	4263	5.91E-06	0.019638584
ANO10	NM_001204831.1	253	6.99E-13	-0.013424098
GK	NM_001205019.1	1450	7.96E-15	0.008211673
ITGB3BP	NM_001206739.1	324	1.81E-10	-0.01084264
HSD11B1	NM_001206741.1	431	4.57E-08	0.004441943
POU2F2	NM_001207025.2	2281	2.13E-20	0.016507376
BZW1	NM_001207068.2	1010	1.02E-06	0.004880297
TMEM191B	NM_001242313.1	261	3.90E-08	0.00682127
TWF1	NM_001242397.1	974	4.87E-07	0.005527752
C8orf87	NM_001242668.1	168	4.15E-07	0.008814333
ZNF729	NM_001242680.1	1233	3.45E-07	0.025284315
ENO4	NM_001242699.1	909	4.31E-09	0.006482912
ZNF322	NM_001242797.1	1390	4.47E-12	0.004479883
CSDE1	NM_001242891.1	1238	6.08E-12	0.008877992
TCF4	NM_001243226.2	2675	2.27E-09	0.007426926
C8orf89	NM_001243237.1	131	3.35E-06	0.008645101
CCDC40	NM_001243342.1	279	2.98E-10	0.028788456
STARD13	NM_001243476.2	1889	8.60E-08	0.010557244
ESRRG	NM_001243518.1	1700	1.20E-07	0.007042054
NUDT7	NM_001243660.1	257	3.46E-10	-0.016867356
KIF1A	NM_001244008.1	2986	5.36E-12	0.025563516
TRIM3	NM_001248006.1	885	7.53E-07	0.005844567
NR1H3	NM_001251934.1	562	2.74E-06	0.004766583
KIF21B	NM_001252100.1	3194	1.48E-07	0.012110236
PP2D1	NM_001252657.1	642	5.02E-08	0.016915834
RXFP1	NM_001253727.1	1228	1.11E-08	0.007846952
MYH10	NM_001256012.1	2547	4.82E-08	0.012172397
ATF2	NM_001256090.1	1291	5.45E-07	0.004422973
ARMCX4	NM_001256155.2	2411	2.24E-11	0.075763443
ATP1A3	NM_001256214.1	1154	3.04E-07	0.006876144
ZNF26	NM_001256279.1	892	7.13E-06	0.004991332
STK3	NM_001256312.1	912	4.72E-06	0.005600204
GUCY1A2	NM_001256424.1	5277	9.11E-09	0.008337608
SSBP1	NM_001256510.1	191	1.51E-07	0.002734831
DJC6	NM_001256864.1	1909	9.52E-07	0.016067216
ITCH	NM_001257137.2	2227	5.35E-06	0.006250232
SLC9A7	NM_001257291.1	3278	1.01E-08	0.005855713
SKOR1	NM_001258024.1	869	1.53E-08	0.012886948
LINGO2	NM_001258282.1	856	4.35E-07	0.007624132
PDE1A	NM_001258312.1	1564	3.76E-06	0.005455194
LRRC4C	NM_001258419.1	697	4.25E-06	0.00810032
PAX6	NM_001258462.1	2143	1.78E-07	0.004646437
TUBA1A	NM_001270399.1	498	1.13E-06	0.003370497
CAMKK2	NM_001270486.1	958	6.97E-07	0.00911357
PROX1	NM_001270616.1	2630	1.91E-09	0.007598087
JAKMIP2	NM_001270941.1	2905	1.82E-06	0.007990033
JPH3	NM_001271604.2	147	6.95E-08	0.012393508
LOC441155	NM_001271675.1	1025	1.40E-06	0.006433183
CALCRL	NM_001271751.1	1868	3.18E-07	0.008600086
DYNC1I2	NM_001271785.1	1380	1.71E-10	0.006870999
RSRC1	NM_001271838.1	520	5.67E-06	0.004581703
DOCK7	NM_001271999.1	2348	1.01E-06	0.013915846
WDTC1	NM_001276252.1	1427	2.18E-16	0.011450772
IGSF9B	NM_001277285.1	1568	1.06E-16	0.019379287
MGAT4D	NM_001277353.1	381	5.07E-08	0.010735798
SKOR2	NM_001278063.1	999	9.52E-07	0.011804249
ACO1	NM_001278352.1	1117	4.34E-06	0.010804823
DNM1L	NM_001278464.1	1455	7.02E-08	0.005514676
STT3A	NM_001278503.1	1355	1.95E-09	0.006372519
CTAGE8	NM_001278507.1	709	3.28E-06	0.002537518
AP3B2	NM_001278512.1	1187	1.04E-06	0.006543575
UBE2E3	NM_001278554.1	357	1.85E-07	0.002843937
SLITRK1	NM_001281503.1	1430	9.75E-13	0.013031738
MEI4	NM_001282136.2	1619	5.32E-06	0.004962609
SUV39H1	NM_001282166.1	905	7.01E-09	0.004645793
PPP2R5E	NM_001282179.1	1172	4.34E-09	0.004836568
ARMCX2	NM_001282231.1	791	1.46E-07	0.006506384
LOC729159	NM_001282301.1	413	1.47E-06	0.038693646
KCNK9	NM_001282534.1	750	1.01E-07	0.005712632
OLFM1	NM_001282611.1	786	6.82E-06	0.004170786
SH3YL1	NM_001282687.1	477	2.63E-06	-0.0129285
SMARCA1	NM_001282874.1	1297	8.90E-15	0.014361266
RALGAPB	NM_001282917.1	2795	7.55E-08	0.009712045
USP25	NM_001283041.1	1648	1.84E-07	0.010311807
TRIP12	NM_001284214.1	3285	2.09E-12	0.014910012
HECTD2	NM_001284274.1	1586	2.09E-11	0.022488186
TLK2	NM_001284333.1	1719	6.96E-06	0.004040781
TAF1	NM_001286074.1	2554	1.59E-11	0.020701211
NR2E1	NM_001286102.1	875	3.59E-07	0.00442233
DACT2	NM_001286351.1	420	2.88E-06	0.019077494
HSPH1	NM_001286504.1	1641	5.40E-07	0.008961379
RBM26	NM_001286631.1	1575	4.58E-06	0.006592555
AGTPBP1	NM_001286715.1	1459	5.67E-08	0.009521376
GABRA2	NM_001286827.1	692	2.25E-11	0.008223356
OSR2	NM_001286841.1	559	3.23E-06	0.004505285
SNTG1	NM_001287813.2	1785	4.94E-08	0.008881102
RMND5B	NM_001288795.1	554	1.81E-07	-0.007932577
CLIC2	NM_001289.5	811	3.19E-06	0.003397934
HELLS	NM_001289067.1	1048	1.08E-09	0.008605549
CNTN6	NM_001289080.1	1096	3.01E-12	0.01766146
CPNE4	NM_001289112.1	1102	3.66E-07	0.006083035
TUBB4A	NM_001289123.1	780	1.83E-08	0.005589164
SMARCA2	NM_001289396.1	1893	4.66E-07	0.024445257
ERICH2	NM_001290030.1	453	3.88E-09	0.015657471
LOC100129697	NM_001290330.1	466	2.17E-07	0.017756848
TEX13A	NM_001291277.1	424	2.68E-08	0.009060731
BAHCC1	NM_001291324.1	3461	3.60E-07	0.073585068
VNN3	NM_001291702.1	289	2.71E-06	0.031057548
CDH18	NM_001291956.1	850	7.41E-15	0.01401037
AFDN	NM_001291964.1	2460	9.62E-07	0.013065828
TAB2	NM_001292034.2	1301	7.29E-08	0.005602883
SPATS2	NM_001293285.1	938	1.11E-07	-0.013081555
9-Sep	NM_001293696.1	1007	5.26E-06	-0.005306641
ADGRB2	NM_001294335.1	1692	6.51E-07	0.011010603
ZC3H18	NM_001294340.1	1210	2.02E-06	0.010273012
HSPBP1	NM_001297600.1	475	2.68E-13	0.025984732
CAMSAP2	NM_001297707.1	2371	2.80E-07	0.011559455
CYB561A3	NM_001300763.1	530	7.85E-06	0.002981766
KIF3A	NM_001300791.1	2053	2.68E-08	0.013433658
DDX46	NM_001300860.1	1847	1.32E-06	0.006130729
EMSY	NM_001300942.1	2244	1.49E-06	0.007050522
PTBP2	NM_001300987.1	1059	3.09E-07	0.004722211
ZNF570	NM_001300993.2	1725	3.55E-07	0.006795119
CCDC28B	NM_001301011.1	438	2.38E-08	-0.011678508
GRIK5	NM_001301030.1	1095	4.40E-06	0.007791329
GANC	NM_001301410.1	296	7.44E-10	-0.012352008
GALNT13	NM_001301627.1	1758	8.03E-13	0.011249494
TLE1	NM_001303103.1	959	8.36E-09	0.008022722
TMEM246	NM_001303107.1	1312	1.61E-06	0.005928165
CNOT6	NM_001303241.1	1960	1.77E-06	0.005004408
VBP1	NM_001303543.1	553	2.97E-08	0.003396647
MUC5AC	NM_001304359.1	5813	1.44E-08	0.337892442
EPHA4	NM_001304536.1	2105	1.58E-09	0.010254465
C12orf4	NM_001304811.1	1247	3.80E-09	0.007130367
PTOV1	NM_001305108.1	431	4.00E-11	0.011836612
MTMR1	NM_001306144.1	1399	9.40E-09	0.007127688
SETD7	NM_001306199.1	195	3.76E-08	-0.008369001
CSTF2	NM_001306206.1	871	8.08E-07	0.004989403
ZNF827	NM_001306215.1	2401	5.24E-07	0.007596052
STARD4	NM_001308056.1	1491	5.73E-06	0.003835001
MYO15B	NM_001309242.1	3149	2.19E-06	0.093126467
FAM231B	NM_001310155.1	303	3.87E-12	0.013968571
ANO3	NM_001313726.1	1975	9.46E-07	0.009018289
PROS1	NM_001314077.1	1109	5.71E-11	0.011400294
WDR97	NM_001316309.1	1652	6.91E-07	0.054185454
PRKCG	NM_001316329.1	911	1.75E-08	0.007701299
LOC105375787	NM_001317971.1	171	3.85E-07	-0.007236036
TEX36	NM_001318133.1	114	9.05E-08	0.009298451
ITGAD	NM_001318185.1	1277	2.59E-07	0.013659694
TMEM239	NM_001318207.1	1283	1.34E-07	0.010708793
FRMD4A	NM_001318337.1	2185	2.04E-06	0.010255434
MUC22	NM_001318484.1	1936	1.20E-11	-0.093005141
OPRK1	NM_001318497.1	1572	4.16E-09	0.0082912
ACSL4	NM_001318509.1	1616	1.21E-09	0.007798721
MSANTD4	NM_001318747.1	881	5.02E-08	0.004920166
OCRL	NM_001318784.1	1655	9.42E-17	0.011913346
SLITRK3	NM_001318810.1	1372	7.89E-12	0.019812178
PAGE4	NM_001318877.1	232	6.34E-06	0.001984164
LSAMP	NM_001318915.1	3021	1.31E-08	0.004994654
LOC645188	NM_001318917.1	199	8.25E-07	0.008773177
RACGAP1	NM_001320006.1	1003	9.60E-07	0.005919055
ADD3	NM_001320591.1	1354	2.56E-06	0.00810225
GRIK1	NM_001320616.1	1022	6.12E-08	0.008601478
PIAS1	NM_001320687.1	1851	6.87E-07	0.005125946
DENND4A	NM_001320835.1	2809	1.75E-10	0.015324576
HDAC6	NM_001321225.1	1336	3.57E-06	0.010135182
FAM126B	NM_001321623.1	3101	3.72E-08	0.00496786
CA8	NM_001321838.1	985	7.83E-06	-0.005577155
A35	NM_001321881.1	838	5.55E-07	0.006959743
ZFP82	NM_001321917.1	1907	1.82E-08	0.006012513
RAD54L2	NM_001322253.1	3217	7.82E-08	0.01033142
CPSF2	NM_001322272.1	1582	3.76E-07	0.005344801
ADGRL3	NM_001322402.1	4017	1.52E-07	0.015273243
PNISR	NM_001322410.1	1561	1.37E-07	0.008555714
IDE	NM_001322793.1	1936	1.26E-08	0.007011401
ZNF197	NM_001323293.1	2452	6.33E-07	0.007417066
AMFR	NM_001323512.1	1105	7.08E-09	0.005363128
RBM41	NM_001324243.1	2351	4.20E-09	0.00599097
FAM20B	NM_001324310.1	1881	1.14E-06	0.004730035
SV2A	NM_001328674.1	1308	2.29E-07	0.007081924
EMC2	NM_001329493.1	1170	1.04E-06	0.003411653
ZNF420	NM_001329515.1	747	7.51E-08	0.007311925
FAM136A	NM_001329752.1	682	1.23E-06	0.037645469
PDP2	NM_001329928.1	2269	2.05E-12	-0.013440927
PID1	NM_001330156.1	792	2.10E-06	0.003931032
ING5	NM_001330161.1	809	8.35E-07	-0.008897059
NRXN3	NM_001330195.1	3681	4.19E-13	0.026702807
DGKA	NM_001345.4	820	1.14E-06	0.006791154
DHX9	NM_001357.4	1450	5.96E-08	0.009773458
DHX15	NM_001358.2	947	5.54E-07	0.005665582
DKC1	NM_001363.4	785	1.51E-06	0.006765646
DLG4	NM_001365.4	1048	4.05E-08	0.007667967
DYNC1H1	NM_001376.4	4727	1.67E-06	0.019227756
DT	NM_001390.4	2118	5.63E-11	0.009633804
DYRK1A	NM_001396.3	1711	3.22E-14	0.011716677
CELSR2	NM_001408.2	3485	3.53E-06	0.029376507
FLNC	NM_001458.4	2963	2.01E-06	0.019303107
GDI1	NM_001493.2	702	3.44E-06	0.003466527
NDST1	NM_001543.4	2496	2.06E-07	0.00725898
IL13RA1	NM_001560.2	1317	8.59E-06	0.004211299
INPPL1	NM_001567.3	1460	1.18E-06	0.017766399
MPPED2	NM_001584.2	761	3.04E-08	0.004701311
ADGRB1	NM_001702.2	1762	1.17E-07	0.008645207
BMP7	NM_001719.2	1168	1.90E-08	0.006661897
BMX	NM_001721.6	796	3.84E-06	0.004964538
BRS3	NM_001727.1	421	4.58E-06	0.004669909
CDH8	NM_001796.4	1331	8.56E-08	0.011439309
CLCN4	NM_001830.3	2115	1.80E-07	0.006144448
DDB1	NM_001923.4	1362	1.06E-10	0.00861273
DPP4	NM_001935.3	1096	3.29E-06	0.007633886
E2F4	NM_001950.3	669	6.98E-06	0.014478866
E2F5	NM_001951.3	553	2.79E-07	0.004906448
EEF2	NM_001961.3	1014	4.50E-09	0.007864636
FMR1	NM_002024.5	1373	1.08E-10	0.011241564
AFF2	NM_002025.3	4403	9.01E-12	0.014587197
GSK3B	NM_002093.3	2044	4.19E-06	0.003541658
IRF2	NM_002199.3	693	1.17E-08	0.005390565
ITPR2	NM_002223.3	4058	4.08E-10	0.022786666
KC3	NM_002232.4	790	1.40E-08	0.007023833
KC4	NM_002233.3	978	4.04E-10	0.010737834
KC5	NM_002234.3	877	1.56E-07	0.011397404
KC6	NM_002235.3	1700	7.58E-11	0.006782792
KCNJ3	NM_002239.3	1511	8.16E-07	0.007070135
KP4	NM_002268.4	2885	1.46E-06	0.004115269
MAGEB1	NM_002363.4	512	2.50E-08	0.006582158
MAGEB4	NM_002367.3	689	1.11E-08	0.007408599
MGAT5	NM_002410.4	2673	1.73E-06	0.005886366
MAP3K11	NM_002419.3	1014	1.24E-07	0.008343396
NEO1	NM_002499.3	2293	6.59E-06	0.0130086
NOVA1	NM_002515.2	1199	8.16E-11	0.007616414
P2RX1	NM_002558.3	812	6.89E-06	0.005613923
PFKFB1	NM_002625.3	547	2.70E-07	0.005850462
PHKA1	NM_002637.3	1950	1.02E-06	0.008028511
PLRG1	NM_002669.3	1070	1.90E-07	0.005679943
5-Sep	NM_002688.5	643	8.72E-06	0.003105234
PPP1CB	NM_002709.2	1542	2.19E-08	0.003771659
PRPS1	NM_002764.3	643	1.76E-06	0.003732433
PSMA7	NM_002792.3	282	6.43E-06	0.002667524
PSMC6	NM_002806.3	533	2.65E-07	0.004073469
PSMD1	NM_002807.3	1047	2.63E-07	0.007245261
RASA1	NM_002890.2	1411	1.22E-07	0.012089336
RFC3	NM_002915.3	767	3.30E-09	0.004202189
ROBO1	NM_002941.3	2227	1.27E-06	0.014235666
ATXN2	NM_002973.3	1437	9.34E-09	0.023084089
SP4	NM_003112.4	1971	1.01E-06	0.006393313
SPTBN1	NM_003128.2	3326	7.60E-11	0.017937868
SRP19	NM_003135.2	434	6.35E-09	-0.006951698
STXBP1	NM_003165.3	1244	2.21E-07	0.005057353
TAF4	NM_003185.3	1414	2.09E-07	0.009964127
TFAP2B	NM_003221.3	1867	5.93E-08	0.006484841
TTK	NM_003318.4	957	2.50E-12	0.014367592
XPNPEP2	NM_003399.5	1021	4.88E-06	0.007713519
ZIC1	NM_003412.3	1494	4.92E-09	0.006983321
ZIC3	NM_003413.3	1144	1.01E-09	0.007848988
ZNF136	NM_003437.3	955	1.59E-06	0.006712164
ZNF157	NM_003446.3	540	3.74E-06	0.006572942
CUL5	NM_003478.3	1890	2.09E-08	0.006866391
HIST1H3C	NM_003531.2	143	9.33E-08	0.00282368
HIST1H3J	NM_003535.2	147	4.50E-06	0.002189301
CUL4B	NM_003588.3	1634	2.65E-14	0.012477846
SMARCA5	NM_003601.3	2487	3.22E-11	0.008447463
OFD1	NM_003611.2	1098	1.86E-10	0.010822181
PPFIA2	NM_003625.4	1830	2.38E-09	0.013454875
PARG	NM_003631.3	1310	2.40E-06	0.008326356
AGPS	NM_003659.3	2542	1.25E-06	0.004627467
CASK	NM_003688.3	2758	3.40E-08	0.006059563
CADPS	NM_003716.3	1698	1.16E-07	0.011126458
NOL4	NM_003787.4	1219	3.20E-14	0.010153289
MBTPS1	NM_003791.3	1287	3.00E-07	0.010546848
ADAM23	NM_003812.3	2003	1.88E-06	0.008380587
TNFRSF6B	NM_003823.3	341	9.79E-07	0.037447584
AKAP4	NM_003886.2	917	2.03E-10	0.013680911
CC1	NM_003914.3	537	6.15E-12	-0.024848058
CDKL2	NM_003948.3	1386	2.78E-09	0.007357689
SEMA5A	NM_003966.2	3678	1.63E-08	0.011742511
BTAF1	NM_003972.2	2311	1.33E-10	0.012913416
PLK3	NM_004073.3	726	1.00E-06	0.005784441
DGKB	NM_004080.2	2162	1.09E-11	0.013848213
IDH3G	NM_004135.3	426	5.61E-06	0.005334942
MFHAS1	NM_004225.2	1536	4.31E-06	-0.01654447
MED14	NM_004229.3	2208	5.06E-15	0.013385956
ABCB7	NM_004299.4	820	3.11E-06	0.009489763
FAP	NM_004460.3	856	5.18E-08	0.008828157
FGD1	NM_004463.2	1150	3.95E-08	0.007735274
ARHGAP35	NM_004491.4	2959	2.24E-27	0.024423776
KIF5C	NM_004522.2	2169	2.38E-06	0.006893079
KIF11	NM_004523.3	1580	1.31E-07	0.008039657
RABGGTB	NM_004582.3	484	8.57E-06	0.003323446
SMS	NM_004595.4	520	2.67E-07	0.003363316
LIN7A	NM_004664.3	1957	5.62E-06	0.003391396
HERC2	NM_004667.5	5054	1.14E-09	0.036266423
DGKI	NM_004717.3	2185	6.98E-10	0.011886984
RPS6KA5	NM_004755.3	2114	2.83E-07	0.007986068
KCNB2	NM_004770.2	1017	7.12E-11	0.011775949
NDST3	NM_004784.2	1845	2.20E-06	0.006857818
TXNL1	NM_004786.2	358	9.81E-08	0.004161676
TM9SF2	NM_004800.2	1089	7.56E-07	0.004935171
ARHGEF6	NM_004840.2	1598	1.67E-08	0.008968022
CDH6	NM_004932.3	2733	7.04E-08	0.007272699
DOCK2	NM_004946.2	1991	1.07E-11	0.021707818
DOCK3	NM_004947.4	2905	8.69E-14	0.017416022
KCNJ4	NM_004981.1	594	3.68E-10	0.005191323
KIF5A	NM_004984.2	1223	6.22E-07	0.009472291
FXR1	NM_005087.3	2768	4.84E-11	0.00795027
MED13	NM_005121.2	3435	3.89E-09	0.015895508
ACTC1	NM_005159.4	1147	2.95E-08	0.004735286
GRK3	NM_005160.3	2950	8.60E-07	0.00535852
CDX4	NM_005193.1	284	7.04E-06	0.004362847
COL8A2	NM_005202.3	1485	1.89E-07	-0.010661187
FOXG1	NM_005249.4	1002	1.07E-10	0.006722023
GJA8	NM_005267.4	436	7.78E-08	0.007117829
GPM6A	NM_005277.4	934	1.86E-08	0.004598743
HAS2	NM_005328.2	908	3.55E-06	0.004314511
RBPJ	NM_005349.3	1875	6.18E-06	0.004340661
PHF2	NM_005392.3	1710	5.90E-06	0.019004857
ROCK1	NM_005406.2	1893	5.85E-10	0.01416117
TIE1	NM_005424.4	1246	8.99E-08	0.009821151
MRE11A	NM_005591.3	1651	2.33E-06	0.008099677
PYGM	NM_005609.3	944	4.39E-07	0.011798461
SOS1	NM_005633.3	2740	1.20E-11	0.012852003
NR2F1	NM_005654.5	674	1.41E-06	0.003793845
MKRN3	NM_005664.3	754	5.19E-09	0.007907078
ABCC9	NM_005691.3	1550	4.29E-08	0.012218804
EDIL3	NM_005711.4	1423	7.53E-10	0.008650564
RAD50	NM_005732.3	2065	6.10E-09	0.013309864
HIPK3	NM_005734.4	2355	2.50E-09	0.011769305
RASGRP1	NM_005739.3	1612	4.75E-06	0.005613923
LILRB2	NM_005874.4	889	1.32E-06	-0.187323985
DJA2	NM_005880.3	953	1.10E-08	0.004522969
6-Mar	NM_005885.3	3145	1.79E-07	0.006706269
MMP16	NM_005941.4	2003	2.37E-07	0.008513272
HNRNPM	NM_005968.4	822	4.02E-06	0.006586017
SKP2	NM_005983.3	1091	2.92E-07	0.003520115
AKR1D1	NM_005989.3	868	8.20E-06	0.005478666
TUBA4A	NM_006000.2	655	3.53E-08	0.004823493
HDAC4	NM_006037.3	2717	2.96E-07	0.00940627
ATP9A	NM_006045.2	2509	8.89E-07	0.007848882
TUBB3	NM_006086.3	499	6.46E-06	0.003234596
SCML2	NM_006089.2	1344	1.09E-06	0.006110473
PRICKLE3	NM_006150.4	901	4.02E-07	0.005625712
NFRKB	NM_006165.3	1642	1.48E-06	0.008817655
NTF4	NM_006179.4	260	4.19E-06	-0.007257042
NTRK2	NM_006180.4	2712	4.42E-09	0.008257225
POU4F1	NM_006237.3	1192	1.16E-06	0.00684142
CHERP	NM_006387.5	1315	1.84E-10	0.01018255
ARFGEF1	NM_006421.4	2283	1.18E-07	0.01296422
IVNS1ABP	NM_006469.4	1194	1.52E-07	0.006083035
PSMC4	NM_006503.3	571	1.22E-07	0.00478298
GLRA3	NM_006529.3	1049	3.33E-07	0.006466514
IGF2BP1	NM_006546.3	2804	9.79E-08	0.007819515
KHDRBS1	NM_006559.2	845	5.63E-06	0.003644226
G13	NM_006572.5	2032	3.86E-06	0.005465591
MAP3K2	NM_006609.4	3589	2.40E-09	0.006784079
TCERG1	NM_006706.3	1379	3.79E-09	0.01548631
DIAPH2	NM_006729.4	1519	3.92E-13	0.014290743
CENPI	NM_006733.3	976	2.25E-11	0.00827105
TNNT3	NM_006757.3	332	9.65E-07	0.003712176
AFG3L2	NM_006796.2	983	1.52E-06	0.005304932
RBBP6	NM_006910.4	1936	8.51E-06	0.011896958
RXRG	NM_006917.4	581	8.05E-06	0.004431441
SOX5	NM_006940.4	1401	7.29E-06	0.005470842
HSPA13	NM_006948.4	1299	6.71E-08	-0.009858756
CLDN10	NM_006984.4	809	1.53E-06	0.003077154
WWP1	NM_007013.3	1295	4.45E-08	0.008502231
RAPGEF4	NM_007023.3	1376	6.56E-07	0.008349934
TFDP1	NM_007111.4	812	2.77E-09	0.006250981
TRIO	NM_007118.3	3645	3.04E-09	0.01726287
FZD10	NM_007197.3	925	8.37E-11	0.008114893
NXPH2	NM_007226.2	830	2.06E-08	0.004871829
SLC6A14	NM_007231.4	1483	8.29E-07	0.005373525
XPOT	NM_007235.4	1118	1.80E-08	0.008009647
STAT1	NM_007315.3	1308	2.88E-08	0.006485484
RFC5	NM_007370.5	654	1.24E-06	0.00350704
FBXL3	NM_012158.2	1053	1.16E-06	0.005469555
RABGAP1	NM_012197.3	1617	1.09E-06	0.007110648
SEPHS1	NM_012247.4	956	7.44E-07	0.003807564
KCND2	NM_012281.2	1455	8.01E-12	0.009159546
KCNH4	NM_012285.2	1197	3.87E-06	0.006982572
TLK1	NM_012290.4	1758	1.38E-06	0.006001367
PXDN	NM_012293.2	2246	1.32E-11	0.018297126
MAGI2	NM_012301.3	2204	4.78E-08	0.010722723
FBXL7	NM_012304.4	1367	1.26E-09	0.008287984
KP6	NM_012316.4	2404	2.68E-06	0.004102193
MMD	NM_012329.2	810	2.20E-08	0.003307798
OR1C1	NM_012353.2	304	2.96E-08	0.008123255
H2AFV	NM_012412.4	393	1.90E-06	0.001609153
RANBP6	NM_012416.3	1529	2.91E-09	0.011128494
TNPO3	NM_012470.3	1328	4.48E-08	0.006574334
TRPC5	NM_012471.2	1639	8.51E-10	0.010621652
EIF3K	NM_013234.3	233	6.74E-12	-0.015151467
MAT2B	NM_013283.4	659	1.01E-08	0.005486596
HCFC2	NM_013320.2	1872	2.00E-08	0.007149231
TRHDE	NM_013381.2	1834	5.69E-08	0.009652025
UBQLN2	NM_013444.3	1013	2.15E-11	0.007068311
ASTN2	NM_014010.4	1469	3.40E-07	0.017395246
SCN8A	NM_014191.3	3798	3.81E-10	0.013183181
SLC6A11	NM_014229.2	1374	7.75E-06	0.005944457
RAPGEF2	NM_014247.2	2160	1.80E-07	0.009802287
SYCP2	NM_014258.3	1784	4.92E-06	0.021163266
IL1RAPL1	NM_014271.3	721	9.96E-14	0.011867582
HABP4	NM_014282.3	840	2.91E-07	0.00382782
PRPF19	NM_014502.4	702	5.26E-09	0.00512466
MAGED2	NM_014599.5	660	1.18E-09	0.008714549
PIK3R4	NM_014602.2	1498	1.25E-09	0.011316695
CTR9	NM_014633.4	1374	1.05E-07	0.009433813
ST18	NM_014682.2	1836	7.15E-06	0.009069736
DOCK10	NM_014689.2	2388	9.22E-10	0.027357989
AQR	NM_014691.2	1640	1.34E-08	0.012983727
CCDC144A	NM_014695.2	1916	3.84E-09	0.013208688
DCAF1	NM_014703.2	1910	2.91E-10	0.010068298
ZNF536	NM_014717.2	1602	4.25E-07	0.018145913
TCAF1	NM_014719.2	1844	1.33E-07	0.004509893
FRMPD4	NM_014728.3	2636	5.19E-06	0.008818941
RASSF2	NM_014737.2	1743	5.39E-07	0.005968035
EIF4A3	NM_014740.3	502	3.14E-17	-0.011861679
ZEB2	NM_014795.3	2904	5.97E-11	0.014595664
PLPPR4	NM_014839.4	1627	1.55E-09	0.010890668
NLGN1	NM_014932.3	1504	1.99E-09	0.009326099
RIMS1	NM_014989.5	2503	1.36E-08	0.015769899
WDFY3	NM_014991.4	4639	3.39E-12	0.021339018
DAAM1	NM_014992.2	1925	2.69E-07	0.008724946
USP33	NM_015017.4	1385	9.72E-09	0.007578474
XPO7	NM_015024.4	1591	3.44E-08	0.006258805
FRYL	NM_015030.1	3695	3.13E-06	0.015588667
PDS5B	NM_015032.3	2428	2.15E-11	0.013035597
MYCBP2	NM_015057.4	4904	7.78E-11	0.027077916
SLC8A2	NM_015063.2	1604	1.77E-08	0.007388986
CDK19	NM_015076.4	2018	2.53E-07	0.003936926
SMG1	NM_015092.4	5224	9.50E-13	0.025237793
6-Sep	NM_015129.5	1039	7.04E-08	0.004407968
SNX13	NM_015132.4	2032	3.20E-06	0.007406563
METAP1	NM_015143.2	895	4.16E-06	0.003644226
XPO6	NM_015171.3	1314	3.59E-07	0.007594122
ARHGEF9	NM_015185.2	1529	1.90E-07	0.005678014
PLCB1	NM_015192.3	2230	6.77E-06	0.008700619
CSTF2T	NM_015235.2	1362	1.14E-07	0.00684935
SZT2	NM_015284.3	4628	3.60E-07	0.024326935
WDR7	NM_015285.2	2351	8.62E-12	0.012557374
UFL1	NM_015323.4	1382	4.29E-08	0.009243038
NCSTN	NM_015331.2	936	7.41E-06	0.006356016
MED13L	NM_015335.4	3110	5.72E-10	0.014638106
SKIV2L2	NM_015360.4	1310	1.19E-06	0.007058346
EP400	NM_015409.4	4066	3.70E-07	0.037133315
CAMSAP1	NM_015447.3	2489	1.66E-06	0.013244064
LRRTM2	NM_015564.2	1704	7.39E-06	0.0040127
SLITRK5	NM_015567.1	1408	1.61E-13	0.012439158
PRPF31	NM_015629.3	592	1.28E-13	-0.01413597
RGS22	NM_015668.4	1364	5.64E-09	0.018658208
WWC3	NM_015691.3	2076	1.64E-06	0.013358422
INTU	NM_015693.3	1046	4.15E-08	0.013102587
GPKOW	NM_015698.5	555	1.87E-07	0.005735461
ADARB1	NM_015833.3	2181	6.29E-06	0.006840777
MBTPS2	NM_015884.3	1439	6.24E-10	0.006803049
UCHL5	NM_015984.3	1657	1.59E-06	0.003773589
PHF20L1	NM_016018.4	1973	3.63E-08	0.009879991
C14orf166	NM_016039.2	308	1.01E-06	0.003322803
HECA	NM_016217.2	1760	1.05E-08	0.005753145
NLK	NM_016231.4	1106	1.12E-08	0.004933242
HIKESHI	NM_016401.3	309	5.32E-07	0.002653162
PBDC1	NM_016500.3	325	7.36E-06	0.003554734
ATP8A2	NM_016529.5	3143	2.71E-06	0.010668386
STK26	NM_016542.3	999	8.40E-07	0.005031845
PEX5L	NM_016559.2	2907	8.39E-06	0.006636927
RXFP3	NM_016568.3	721	5.66E-07	0.006720631
RAB6B	NM_016577.3	1722	5.07E-06	0.003356778
PAXBP1	NM_016631.3	1273	6.91E-07	0.007285131
RRAGB	NM_016656.3	523	1.64E-12	0.00596096
POLA1	NM_016937.3	1795	1.87E-12	0.016308671
IL1RAPL2	NM_017416.1	741	3.94E-11	0.009719438
CYTH2	NM_017457.5	1405	1.49E-06	0.003329984
ATAD2B	NM_017552.3	2567	3.67E-06	0.011701681
GRAMD1C	NM_017577.4	1231	7.99E-06	0.007199392
WDR5	NM_017588.2	987	3.23E-06	0.009386445
PPP1R12C	NM_017607.3	963	4.36E-06	0.008743167
BNC2	NM_017637.5	4256	4.47E-06	0.013789488
DYM	NM_017653.3	754	1.98E-07	0.007035517
ZNF280C	NM_017666.4	1494	1.55E-08	0.006114438
ESRP1	NM_017697.3	1182	6.87E-18	0.012582344
ASAP3	NM_017707.3	1306	1.09E-06	0.009995423
TEX10	NM_017746.3	968	5.53E-13	0.011118202
TBC1D8B	NM_017752.2	1825	8.06E-13	0.014877967
CHD7	NM_017780.3	3698	3.34E-11	0.023298644
WDR13	NM_017883.4	540	1.32E-06	0.004990046
NPLOC4	NM_017921.3	1388	4.44E-06	0.005374168
SMPD4	NM_017951.4	1259	4.31E-07	0.010224138
RUFY2	NM_017987.4	1390	8.14E-06	0.005033775
DET1	NM_017996.4	723	5.81E-06	0.005244163
UACA	NM_018003.2	2244	1.06E-06	0.012630796
CXorf57	NM_018015.5	1255	5.36E-08	0.011859335
PACS1	NM_018026.3	1437	5.08E-07	0.006550113
SAMD4B	NM_018028.3	1167	8.42E-06	0.004293611
FIGN	NM_018086.3	2293	3.49E-06	0.006340368
GSPT2	NM_018094.4	867	5.27E-11	0.008463111
TSR1	NM_018128.4	1306	1.17E-06	-0.020505344
RPRD1A	NM_018170.4	1376	2.64E-06	0.002708037
VPS35	NM_018206.5	1583	1.67E-06	0.005038383
KIRREL	NM_018240.6	2455	4.60E-06	0.007909545
EXOC2	NM_018303.5	1439	4.98E-06	0.006559223
TBC1D19	NM_018317.3	942	6.40E-07	0.005989578
MBD5	NM_018328.4	1671	1.14E-08	0.010564637
TMEM144	NM_018342.4	926	2.10E-11	-0.012790362
DEPDC1B	NM_018369.2	795	2.22E-07	0.004914272
MBNL3	NM_018388.3	3808	5.66E-08	0.00453015
CAC2D3	NM_018398.2	1169	1.01E-07	0.010232068
HEMGN	NM_018437.4	681	1.05E-06	0.005960854
ZC4H2	NM_018684.3	885	1.08E-07	0.00357499
SVOP	NM_018711.4	1977	1.07E-06	0.004429511
PCDHA6	NM_018909.3	1752	7.65E-08	0.017546248
PCDHGA5	NM_018918.2	1534	6.62E-06	0.012006602
RBM27	NM_018989.1	2114	7.28E-08	0.009381511
PCDH18	NM_019035.4	1836	3.80E-08	0.012676665
MOSPD1	NM_019556.2	724	8.84E-07	0.002905992
RNF20	NM_019592.6	1293	7.25E-08	0.008802755
PRMT8	NM_019854.4	650	3.33E-06	0.003903594
GSK3A	NM_019884.2	622	1.62E-08	0.00437335
KCMF1	NM_020122.4	2402	4.02E-07	0.003868976
TM9SF3	NM_020123.3	1930	1.28E-07	0.004121163
FEM1C	NM_020177.2	1750	5.87E-06	0.003985906
LHX9	NM_020204.2	692	5.02E-06	0.004759402
PAPPA2	NM_020318.2	1925	2.27E-10	0.02066306
ANKRD50	NM_020337.2	2583	7.09E-11	0.013509212
SLC17A6	NM_020346.2	1166	2.17E-08	0.007648354
EIF2B3	NM_020365.4	586	1.39E-06	0.00430733
PARP11	NM_020367.5	1413	7.82E-08	0.004223088
RTN4	NM_020532.4	1525	1.60E-07	0.018008294
DCUN1D1	NM_020640.3	2566	2.15E-06	0.00325421
HECW2	NM_020760.2	2235	1.95E-09	0.014268883
TAOK1	NM_020791.2	3965	7.57E-07	0.006028161
LRRC7	NM_020794.2	2091	4.82E-11	0.017552354
OSBPL8	NM_020841.4	2249	1.78E-08	0.007209357
TSHZ3	NM_020856.3	1619	5.27E-07	0.012654268
KLHL1	NM_020866.2	1118	9.76E-09	0.010892598
LRCH2	NM_020871.3	1636	3.96E-11	0.009446351
PLX4	NM_020911.1	4265	2.19E-07	0.017833917
WNK3	NM_020922.4	3631	1.52E-14	0.019228488
ZSWIM6	NM_020928.1	1828	8.89E-07	0.007179241
METTL14	NM_020961.3	1115	2.53E-06	0.003671664
HCN1	NM_021072.3	3225	9.42E-17	0.017773456
SLC8A1	NM_021097.2	2009	6.60E-11	0.011084122
ADCY1	NM_021116.2	4112	9.26E-07	0.009566286
RBM25	NM_021239.2	1358	2.14E-06	0.007715555
WIZ	NM_021241.2	1311	4.67E-08	0.007122437
KCNN2	NM_021614.3	686	1.07E-10	0.021369584
NR1D1	NM_021724.4	711	1.76E-08	-0.01147005
IL21	NM_021803.3	181	1.02E-06	0.002585212
ST7	NM_021908.2	916	2.43E-06	0.005819703
GABRB2	NM_021911.2	2397	4.11E-07	0.006130729
ZNF148	NM_021964.2	3013	3.35E-07	0.005947135
ZNF711	NM_021998.4	1279	2.98E-10	0.008626448
HERC4	NM_022079.2	1388	1.69E-06	0.006192785
CXorf56	NM_022101.3	745	3.55E-08	0.003218948
TSPYL2	NM_022117.3	888	5.03E-07	0.007009366
RRAGC	NM_022157.3	819	5.58E-07	0.003827177
LIN7B	NM_022165.2	202	5.64E-07	0.003171898
DJC1	NM_022365.3	631	2.87E-07	0.005351982
HHIP	NM_022475.2	954	8.19E-06	0.007814801
SUDS3	NM_022491.2	1520	8.59E-07	0.003874871
RFL	NM_022493.2	679	2.00E-06	0.010332495
NDST4	NM_022569.2	880	2.55E-07	0.009832191
NEUROD6	NM_022728.3	599	1.25E-06	0.004422973
NUCKS1	NM_022731.4	2061	2.22E-06	0.002865479
RNF38	NM_022781.4	1637	1.04E-07	0.004728748
FAM129B	NM_022833.3	1224	1.09E-10	-0.017123085
PAPOLG	NM_022894.3	2379	4.04E-06	0.006073176
CASD1	NM_022900.4	1209	4.02E-09	0.00929534
ZNF649	NM_023074.3	969	7.97E-07	0.008875745
BP2	NM_024068.3	427	1.07E-09	0.015113756
TMEM185B	NM_024121.2	1801	4.02E-06	0.015226854
GNPTAB	NM_024312.4	1815	3.08E-08	0.013344914
BRCC3	NM_024332.3	947	2.67E-10	0.00503388
IRX1	NM_024337.3	597	1.38E-07	0.006001367
ATP13A3	NM_024524.3	2317	4.62E-10	0.012815993
RNF128	NM_024539.3	836	5.19E-08	0.003868333
RNF219	NM_024546.3	1162	3.64E-06	0.007016547
NDNF	NM_024574.3	794	5.71E-06	0.006436399
BEND5	NM_024603.3	504	8.46E-09	0.004646437
DHX40	NM_024612.4	1167	2.85E-07	0.005323258
NOL9	NM_024654.4	2209	5.44E-08	0.045258403
ZNF385D	NM_024697.2	467	6.05E-06	0.007432609
ZFHX4	NM_024721.4	4531	7.31E-16	0.058861777
SLTM	NM_024755.3	1354	1.80E-06	0.007069492
MRM1	NM_024864.4	539	2.46E-09	-0.016961677
CEP76	NM_024899.3	885	2.10E-06	0.006721917
FAM188A	NM_024948.3	728	3.61E-06	0.004299505
TMEM62	NM_024956.3	800	4.63E-09	0.006033412
ADAMTS20	NM_025003.3	1906	3.37E-06	0.022314126
CEP290	NM_025114.3	2543	4.37E-08	0.02443323
WDR26	NM_025160.6	2220	1.65E-06	0.004969146
TANC2	NM_025185.3	3906	1.16E-06	0.010258756
TSGA10	NM_025244.2	1009	1.13E-06	0.006952562
TMEM121	NM_025268.2	435	7.20E-07	0.009614517
KLHL15	NM_030624.2	2009	1.19E-10	0.006002759
TCP1	NM_030752.2	740	4.23E-07	0.005685838
ITFG1	NM_030790.4	1039	1.67E-06	0.004819528
FAM49A	NM_030797.3	1439	5.03E-06	0.003159466
ANKRD13C	NM_030816.4	1776	1.02E-09	0.006318931
CTNNBL1	NM_030877.4	591	3.05E-07	0.00581713
TSPAN14	NM_030927.2	1816	7.46E-08	0.003696528
MED25	NM_030973.3	759	1.33E-06	0.007409136
LAS1L	NM_031206.4	802	1.74E-07	0.006157523
RBCK1	NM_031229.3	1084	3.48E-06	0.003842825
HNRNPD	NM_031370.2	634	1.62E-09	0.004023846
HUWE1	NM_031407.6	4780	1.37E-14	0.031130371
FAM57B	NM_031478.5	536	9.49E-14	-0.012187173
HNRNPU	NM_031844.2	2206	2.95E-06	0.004805809
CACNG7	NM_031896.4	744	4.69E-08	0.004688236
C1QTNF2	NM_031908.4	802	1.40E-06	0.00428643
SEMA6B	NM_032108.3	1200	5.30E-06	0.00559431
ARID5B	NM_032199.2	2498	3.30E-15	0.013815736
ANKRD17	NM_032217.4	3354	5.17E-16	0.020236487
FAR1	NM_032228.5	1706	6.83E-07	0.004982222
PLX1	NM_032242.3	3020	5.51E-10	0.013201402
MEX3B	NM_032246.4	1020	4.45E-07	0.006309715
APOPT1	NM_032374.4	839	5.12E-07	0.015465957
UNC80	NM_032504.1	4487	2.08E-09	0.021480707
USP32	NM_032582.3	2232	2.54E-06	0.008219929
PAPOLA	NM_032632.4	1405	2.36E-06	0.00479209
LINGO1	NM_032808.6	957	1.91E-08	0.006696515
ABHD13	NM_032859.2	1669	3.71E-06	0.004334124
PCDH10	NM_032961.2	2520	2.26E-09	0.012109055
PCDH11X	NM_032968.4	2780	1.44E-11	0.019010496
CCNB3	NM_033031.2	1459	3.35E-08	0.011924818
MFSD14A	NM_033055.2	878	1.40E-06	0.004238736
STRIP1	NM_033088.3	1077	4.32E-09	0.006244443
GABRG3	NM_033223.4	565	4.04E-06	0.007595303
CSMD1	NM_033225.5	4643	2.58E-07	0.038233415
KCNH7	NM_033272.3	1332	2.79E-06	0.012409156
LCN	NM_052867.2	2244	1.32E-11	0.019009853
ZBED9	NM_052923.1	1419	6.64E-06	0.013306551
ARHGAP33	NM_052948.3	1265	2.68E-07	0.008869956
PALM2	NM_053016.5	3100	1.29E-06	0.005832135
DACH2	NM_053281.3	735	1.09E-08	0.008843268
TAGAP	NM_054114.4	1182	9.67E-07	0.010523913
KLHL4	NM_057162.2	782	1.37E-14	0.012324906
A15	NM_057175.3	1762	4.44E-10	0.008148225
WNT7B	NM_058238.2	1182	5.75E-07	0.003335878
SLC32A1	NM_080552.2	770	2.78E-07	0.006836275
CBLN4	NM_080617.5	592	2.02E-08	0.004345913
UPF3B	NM_080632.2	757	1.50E-07	0.006862426
RPL10L	NM_080746.2	250	1.21E-07	0.005674049
PABPC5	NM_080832.2	1000	2.75E-12	0.008359899
UNC5D	NM_080872.3	2918	9.19E-10	0.011612611
ASB5	NM_080874.3	971	4.43E-07	0.005865467
CNTP5	NM_130773.3	1669	2.28E-11	0.023142814
ZNF483	NM_133464.3	1159	4.45E-06	0.004991332
RORA	NM_134260.2	3610	1.33E-06	0.004347199
ACTRT1	NM_138289.3	411	7.68E-06	0.00890972
GNPDA2	NM_138335.2	706	3.39E-07	0.003369853
BCL2L11	NM_138625.3	1513	1.36E-06	0.004095655
FCHO2	NM_138782.2	1618	1.10E-06	0.015994235
DNER	NM_139072.3	1020	6.84E-08	0.01270657
PPIL4	NM_139126.3	784	7.78E-07	0.0057002
KCNC2	NM_139137.3	1636	3.37E-08	0.00817427
SGCZ	NM_139167.3	2166	6.72E-06	0.005847783
ADAD1	NM_139243.3	595	4.73E-08	0.007368086
SLC17A8	NM_139319.2	1223	6.22E-07	0.006850637
RPIA	NM_144563.2	597	4.84E-07	0.004012057
NIPA1	NM_144599.4	2178	6.43E-07	-0.007315132
CCDC43	NM_144609.2	693	8.04E-08	0.004338732
DOCK11	NM_144658.3	2158	4.73E-09	0.019897283
ZNF558	NM_144693.2	970	1.30E-06	0.006346906
ARHGAP36	NM_144967.3	916	1.82E-13	0.009690714
ZNF564	NM_144976.3	918	7.73E-06	0.005257881
UPRT	NM_145052.3	770	6.00E-07	0.004189756
MAP2K5	NM_145160.2	575	5.39E-06	0.003425371
MAP3K7	NM_145331.2	1577	5.74E-06	0.005025307
FAM110B	NM_147189.2	1146	5.56E-07	0.004634648
RPP25L	NM_148178.2	272	2.89E-09	0.003464598
ATXN2L	NM_148414.2	1272	6.94E-06	0.007432609
PSMA1	NM_148976.2	381	3.08E-07	0.003062792
DCAF4L2	NM_152418.3	1080	2.47E-08	0.009990383
LRFN5	NM_152447.3	844	6.21E-11	0.011655802
ERVV-1	NM_152473.2	691	2.75E-07	0.005508782
ZNF560	NM_152476.2	852	6.84E-06	0.010508159
ZNF569	NM_152484.2	1158	2.73E-09	0.007930013
BMT2	NM_152556.2	1274	6.94E-11	0.005662366
ZNF709	NM_152601.3	1582	3.41E-08	0.00852581
ZNF383	NM_152604.1	462	1.87E-07	0.004804523
RALGPS2	NM_152663.4	2412	6.86E-06	0.005436867
ZNF449	NM_152695.5	1270	4.71E-11	0.006480982
SLC44A5	NM_152697.4	784	2.02E-06	0.008395593
CPNE2	NM_152727.5	649	6.27E-06	0.004500034
GPC2	NM_152742.2	794	3.90E-06	0.004718246
NXPH1	NM_152745.2	673	3.81E-06	0.003733076
TAB3	NM_152787.4	2040	5.22E-06	0.007375161
ANKS1B	NM_152788.4	1518	8.42E-07	0.013639226
KBTBD6	NM_152903.4	1647	3.61E-06	0.00552443
CRYBG3	NM_153605.3	3516	4.97E-06	0.035282593
LPCAT4	NM_153613.2	599	3.15E-06	0.004382461
CPNE8	NM_153634.2	1129	4.25E-08	0.006258805
RASAL2	NM_170692.2	3378	8.14E-07	0.00788543
SYVN1	NM_172230.2	973	2.14E-07	-0.012346431
PTCHD1	NM_173495.2	1761	3.79E-07	0.007128331
GABRG1	NM_173536.3	2205	3.64E-09	0.007571936
RCOR2	NM_173587.3	737	2.10E-10	0.020103714
GXYLT1	NM_173601.1	2421	2.36E-09	0.006149056
DIP2B	NM_173602.2	2814	1.39E-07	0.011987949
FUNDC1	NM_173794.3	333	1.19E-06	0.002612006
CLCN3	NM_173872.3	1913	1.73E-07	0.006978713
FAAH2	NM_174912.3	624	3.57E-06	0.006395886
NLRP10	NM_176821.3	667	2.19E-06	0.011345102
LRRTM3	NM_178011.4	1833	9.99E-09	0.007681042
SESTD1	NM_178123.4	3426	3.91E-11	0.00893351
HDAC9	NM_178425.3	3194	1.16E-08	0.010335385
TBC1D26	NM_178571.4	540	5.46E-06	-0.032715716
GPAT4	NM_178819.3	1795	7.10E-06	0.003794488
CCDC39	NM_181426.1	1260	1.60E-06	0.015967326
RFC2	NM_181471.2	552	6.12E-07	0.003390753
OGT	NM_181672.2	1745	6.28E-07	0.008205673
PPP2R2B	NM_181675.3	707	5.47E-07	0.010871487
OPN5	NM_181744.3	1155	5.22E-07	0.004737216
BCL6B	NM_181844.3	1141	3.41E-07	0.017693136
UBE2D3	NM_181893.2	1160	1.25E-07	-0.006457184
CBLN2	NM_182511.3	723	9.25E-07	0.003801026
INTS6L	NM_182540.4	1136	2.99E-11	0.011453988
NSUN6	NM_182543.3	712	6.11E-07	0.006029447
ZNF713	NM_182633.2	1187	8.14E-06	0.004273998
ZNF326	NM_182976.3	3187	1.34E-07	0.006150986
SLC8A3	NM_183002.2	1509	2.08E-06	0.010924969
TMEM65	NM_194291.2	1190	1.47E-06	0.00211417
ZBTB41	NM_194314.2	2794	1.00E-06	0.011248428
BID	NM_197966.2	715	8.60E-12	-0.022004025
HIPK1	NM_198268.2	2656	1.08E-10	0.009058907
KCTD8	NM_198353.2	753	3.27E-11	0.008553247
CCDC84	NM_198489.2	387	2.49E-08	-0.010138918
KCNT2	NM_198503.3	1947	7.73E-13	0.013285211
COL25A1	NM_198721.3	1711	2.86E-09	0.008303633
TDRD1	NM_198795.1	1448	2.90E-09	0.011807245
BRINP3	NM_199051.2	882	1.27E-15	0.014616026
FOXD4L3	NM_199135.4	705	1.16E-06	0.003425371
FOXD4L4	NM_199244.3	411	3.87E-11	0.015843312
CRB1	NM_201253.2	1605	1.32E-14	0.017803466
CXorf67	NM_203407.2	596	2.72E-07	0.006118297
PCDH9	NM_203487.2	1846	1.31E-07	0.015015268
NCKAP1	NM_205842.2	1399	2.89E-06	0.005715205
MBNL1	NM_207293.1	1526	2.47E-06	0.004306043
FAM199X	NM_207318.3	2436	1.23E-07	0.003492678
FLJ44635	NM_207422.2	638	2.93E-06	-0.020415049
ISCU	NM_213595.3	328	1.60E-12	0.060443625
HTR3A	NM_213621.3	701	4.09E-06	0.008185205
SFXN4	NM_213649.1	444	3.88E-06	0.003630508
