## Supplemental Table 4 for "Deep learning for cancer type classification"

### Sheet: GBM
Table S3: Using the 985 pathogenetic transcripts as inputs and embed with Germline information. The number of counts that gene appear as top '20' genes in the 10 replicates. A gene might appear more than one times because each gene is represneted by six output channels.
Gene Symbol	Counts
TRAF7	20
PAFAH1B2	18
BCLAF1	13
GATA1	12
CCND3	9
MLLT10	8
GATA2	8
MSI2	7
NUP98	7
MYO5A	5
DCAF12L2	4
RAD51B	4
SBDS	4
FAT3	4
ASPSCR1	4
KNSTRN	3
CCDC6	3
CALR	3
MLLT3	3
KDR	3
CLIP1	3
BIRC6	3
LRIG3	3
PCBP1	2
PTPRB	2
JAK2	2
CBFB	2
PPARG	2
PRKCB	2
PWWP2A	2
PPFIBP1	2
MDM2	2
PLCG1	2
WNK2	2
FLI1	2
BCORL1	1
NTRK3	1
NONO	1
DICER1	1
SH3GL1	1
CTCF	1
BRCA1	1
CCND1	1
NDRG1	1
HEY1	1
NUTM1	1
WHSC1	1
PAX7	1
ATP2B3	1
CDH17	1
TSC2	1
NPM1	1
NCOR1	1
REL	1
RUNX1T1	1
ESR1	1
PREX2	1
WAS	1
SLC45A3	1
APC	1

### Sheet: BRCA
Gene Symbol	Counts
TCF3	23
LEF1	16
FOXP1	16
PAFAH1B2	15
BLM	12
PALB2	5
CCNE1	5
MUC4	5
LIFR	5
CDKN2A	5
ZCCHC8	4
TERT	4
FGFR3	4
GMPS	4
KDR	4
MITF	4
PPFIBP1	4
CCDC6	3
ITK	3
PRDM2	3
ATF1	2
FOXO4	2
TP53	2
EBF1	2
HRAS	2
PTPRB	2
PRKCB	2
SF3B1	2
ASPSCR1	2
CCND1	2
NCOA4	2
CCNC	2
RALGDS	2
WWTR1	2
DNMT3A	2
BCR	1
MAFB	1
EML4	1
MYOD1	1
ZMYM3	1
RNF213	1
PMS2	1
BIRC6	1
TSC2	1
CHCHD7	1
ECT2L	1
STAT3	1
GPC5	1
DCC	1
HIF1A	1
TMPRSS2	1
REL	1
EWSR1	1
MYH11	1
ANK1	1
LM	1
BCLAF1	1
PAX3	1
HSP90AA1	1
ATP2B3	1
CCR4	1

### Sheet: COAD
Gene Symbol	Counts
TCF3	23
LEF1	16
FOXP1	16
PAFAH1B2	15
BLM	12
PALB2	5
CCNE1	5
MUC4	5
LIFR	5
CDKN2A	5
ZCCHC8	4
TERT	4
FGFR3	4
GMPS	4
KDR	4
MITF	4
PPFIBP1	4
CCDC6	3
ITK	3
PRDM2	3
ATF1	2
FOXO4	2
TP53	2
EBF1	2
HRAS	2
PTPRB	2
PRKCB	2
SF3B1	2
ASPSCR1	2
CCND1	2
NCOA4	2
CCNC	2
RALGDS	2
WWTR1	2
DNMT3A	2
BCR	1
MAFB	1
EML4	1
MYOD1	1
ZMYM3	1
RNF213	1
PMS2	1
BIRC6	1
TSC2	1
CHCHD7	1
ECT2L	1
STAT3	1
GPC5	1
DCC	1
HIF1A	1
TMPRSS2	1
REL	1
EWSR1	1
MYH11	1
ANK1	1
LM	1
BCLAF1	1
PAX3	1
HSP90AA1	1
ATP2B3	1
CCR4	1

### Sheet: KIRC
Gene Symbol	Counts
MLF1	21
TCF12	16
TP53	14
ERC1	10
NOTCH1	10
BRCA1	6
HEY1	5
S100A7	5
KMT2D	5
MUC16	4
FOXP1	4
SDHD	4
MUC1	4
RSPO2	4
TET2	4
MSH6	3
XPC	3
CASP9	3
JAK2	3
DNM2	3
EGFR	3
PER1	2
FANCE	2
WHSC1L1	2
PMS2	2
TFG	2
CBFB	2
PIK3R1	2
SDHB	2
NFIB	2
CCNC	2
CHCHD7	2
MLLT10	2
BCL2	2
BRAF	2
PRKAR1A	2
MKL1	1
NCOR1	1
CHIC2	1
USP6	1
KNSTRN	1
RNF213	1
GATA2	1
NDRG1	1
TPR	1
KLK2	1
HMGA2	1
MSI2	1
WWTR1	1
IL7R	1
FAS	1
ZNF521	1
NT5C2	1
BLM	1
GMPS	1
DNMT3A	1
JAK3	1
ACVR2A	1
TSC1	1
CSMD3	1
FOXL2	1
ITK	1
WNK2	1
KCNJ5	1
NR4A3	1
SYK	1
NF2	1
WAS	1
PTK6	1
CSF1R	1
CTCF	1
EPHA7	1

### Sheet: LUAD
Gene Symbol	Counts
PLCG1	10
BCLAF1	10
PMS2	9
MLLT10	8
DCAF12L2	7
CD74	7
NUP98	7
ATP2B3	7
MAP2K2	7
PALB2	6
GATA2	6
CLIP1	6
CCDC6	5
MLLT3	5
HRAS	5
PTPRC	4
DICER1	4
CCND3	4
FANCE	3
CXCR4	3
APOBEC3B	3
ELL	3
ERC1	3
PTK6	3
CNTP2	2
PRKCB	2
NTRK3	2
CARS	2
S100A7	2
NKX2-1	2
BRCA1	2
ZEB1	2
PER1	2
BIRC3	2
CHIC2	2
TET2	2
LCP1	2
CLTC	2
ANK1	2
BCORL1	1
FOXO1	1
SH3GL1	1
HOXA9	1
FOXP1	1
SMARCE1	1
CCNC	1
NRG1	1
NUTM1	1
KDSR	1
ELK4	1
TP63	1
FAT3	1
KCNJ5	1
ZNF521	1
PCBP1	1
KDM5C	1
LRIG3	1
DCC	1
NPM1	1
PLAG1	1
MAFB	1
PWWP2A	1
PTPRD	1
BCL9	1
ZCCHC8	1
FHIT	1
CCNE1	1
ELF4	1
ARHGEF10L	1
CBFB	1
BCL2L12	1
RECQL4	1
RHOA	1
MYO5A	1

### Sheet: PRAD
Gene Symbol	Counts
GATA2	14
TSC2	11
TSC1	10
EIF4A2	9
RB1	7
ZCCHC8	6
SBDS	6
FOXP1	6
LRIG3	6
JAZF1	5
ASPSCR1	5
MAFB	4
SMARCD1	4
BIRC3	4
ALDH2	4
MAP3K13	3
MLLT11	3
PREX2	3
MLF1	3
NCOR2	3
CAMTA1	2
PWWP2A	2
NTRK3	2
FANCE	2
CNTP2	2
RAD51B	2
HRAS	2
GPC5	2
NKX2-1	2
CCND1	2
ARNT	2
BMP5	2
MSI2	2
CD74	2
CDK12	2
AKT2	2
KNSTRN	2
ARHGAP5	2
ATF1	2
CUX1	2
PRPF40B	2
FHIT	2
NCOR1	2
MSH6	1
FUS	1
RAC1	1
RSPO2	1
CYP2C8	1
PML	1
IKZF1	1
CD28	1
NBEA	1
CCDC6	1
NR4A3	1
NUTM1	1
ETV4	1
BCL2L12	1
ANK1	1
ZNF521	1
MGMT	1
LM	1
CCR7	1
SETBP1	1
B2	1
ETV6	1
CSMD3	1
CTNND2	1
MITF	1
TCF12	1
NDRG1	1
OMD	1
CALR	1
S100A7	1
EP300	1
EIF3E	1
SMARCA4	1
PPARG	1
KCNJ5	1
CREB3L1	1
BCL11A	1
RHOA	1

### Sheet: UCEC
Gene Symbol	Counts
BCLAF1	16
BLM	14
TCF3	14
PAX5	12
ALK	7
GMPS	7
MLF1	7
PTPRD	7
LIFR	5
PAFAH1B2	5
DJB1	4
CCNE1	4
PAX3	4
CTN2	4
BIRC6	4
CCDC6	3
KDR	3
CHCHD7	3
ASXL1	3
PRDM2	3
ANK1	3
CD74	3
PML	2
HOXD11	2
PLAG1	2
S100A7	2
SMC1A	2
LM	2
PMS2	2
GPC5	2
RUNX1T1	2
ZNF521	2
TLX1	2
PLCG1	2
DCC	2
PRKCB	2
VHL	2
BCORL1	1
CHIC2	1
TERT	1
ERBB3	1
FANCE	1
KDM5C	1
RAD51B	1
DNM2	1
ELK4	1
SF3B1	1
MYO5A	1
FOXP1	1
STAT3	1
ZNF479	1
ASPSCR1	1
MYH9	1
NPM1	1
MN1	1
FAM135B	1
MITF	1
ZCCHC8	1
TPM3	1
REL	1
ATF1	1
SSX1	1
MSH6	1
MDM2	1
WNK2	1
KIT	1
MLLT3	1
ESR1	1
MAF	1
LYL1	1
NTRK3	1
ETV4	1
