## Supplemental Table 5 for "Deep learning for cancer type classification"

### Sheet: GBM
Table S3: Using the 985 pathogenetic transcripts as inputs and embed with Germline and Somatic information. The number of counts that gene appear as top '20' genes in the 10 replicates. A gene might appear more than one times because each gene is represneted by six output channels.
Gene Symbol	Counts
IDH1	45
IDH2	20
ATRX	13
FAT1	11
NF1	9
TNFRSF17	6
FKBP9	6
S100A7	6
EGFR	5
KMT2D	5
STK11	5
CDKN2A	5
ERBB2	5
FOXA1	4
CSMD3	4
DROSHA	4
KMT2C	4
NOTCH1	3
MUC4	3
PTPRC	3
CIITA	3
ATM	2
FBLN2	2
CIC	2
RGPD3	2
NCOR2	2
FAT3	2
ZNF384	2
ERBB3	1
SETBP1	1
XPC	1
KEAP1	1
BCL9L	1
RAD51B	1
KDR	1
ABL1	1
HSP90AA1	1
ZNF479	1
HEY1	1
PCM1	1
CDK12	1
RB1	1
TNC	1
TSHR	1
MYC	1

### Sheet: BRCA
Gene Symbol	Counts
GATA3	23
APC	21
RNF213	18
CDH1	12
PIK3CA	9
CHD2	9
USP8	8
KMT2C	8
RUNX1	7
PPP2R1A	7
MSH6	5
ARID1A	5
HLA-A	5
CNBD1	5
TBX3	4
BCORL1	4
PABPC1	3
ATR	3
DROSHA	3
KMT2D	3
NRAS	3
KRAS	3
MAP3K1	2
TGFBR2	2
TFG	2
SETD1B	2
ACVR2A	2
FLT4	2
CHD4	2
ALK	2
RPL10	2
MNX1	1
BCL9L	1
SETD2	1
BCL11B	1
TPR	1
LCK	1
DCAF12L2	1
RMI2	1
CTNNB1	1
AFF3	1
PIM1	1
MAML2	1
PTCH1	1
ARID1B	1

### Sheet: COAD
Gene Symbol	Counts
APC	47
PABPC1	11
CHD2	10
ACVR2A	9
BCL9L	8
RNF213	8
BCOR	7
TGFBR2	6
S100A7	5
MNX1	4
USP6	4
AMER1	4
RMI2	4
FBXW7	4
NRAS	4
RALGDS	4
TNFRSF17	3
CASP9	3
PRDM2	3
KRAS	3
TAL1	3
PTEN	2
USP8	2
CNBD1	2
PMS1	2
ZFHX3	2
CUX1	2
BRCA2	2
NOTCH1	2
BRAF	2
ATM	1
DNMT3A	1
FANCE	1
MECOM	1
SDHD	1
LCK	1
BCR	1
PCM1	1
NCOR2	1
CCND3	1
FLT4	1
MYCL	1
HOXC11	1
FAM47C	1
RECQL4	1
AFF3	1
CNTNAP2	1
LRP1B	1
ATR	1
ERBB2	1
CRLF2	1
NUTM1	1
ARHGEF10	1
STIL	1
NIN	1
CIITA	1
C15orf65	1
SETD1B	1

### Sheet: KIRC
Gene Symbol	Counts
TP53	22
VHL	20
RNF213	16
ATM	11
APC	11
PBRM1	11
BRCA2	9
MNX1	8
PIK3CA	8
ZNF479	6
NF2	6
ASXL1	6
AR	5
RPL10	5
BCL9L	4
HMGA2	4
TAL1	4
LCK	3
GATA3	3
PAFAH1B2	3
CDH1	3
TNC	2
PIK3R1	2
BAP1	2
IDH1	2
PAX7	1
ERC1	1
IKZF1	1
EP300	1
MUC4	1
SETBP1	1
FLT4	1
CNTNAP2	1
KMT2D	1
ABL1	1
EGFR	1
FAT3	1
PER1	1
KRAS	1
ROBO2	1
CRLF2	1
BCLAF1	1
RNF43	1
IDH2	1
BCL2L12	1
ARHGEF10L	1
STIL	1
NUMA1	1
C15orf65	1

### Sheet: LUAD
Gene Symbol	Counts
IDH1	24
EGFR	24
STK11	16
CDKN2A	14
KEAP1	12
CSMD3	10
TP53	10
IDH2	9
FKBP9	7
FAT1	6
SETBP1	6
ERBB2	6
MUC4	6
DROSHA	5
TET2	5
ATRX	3
LRP1B	3
XPC	2
TRIM24	2
KRAS	2
PMS2	2
PTPRC	2
NUP98	1
NUTM1	1
ERBB3	1
RMI2	1
CEP89	1
NACA	1
CIC	1
FLT4	1
PCM1	1
ARHGEF10L	1
RGPD3	1
ALK	1
HRAS	1
PRRX1	1
CTNNA2	1
BCL11B	1
ANK1	1
ATM	1
ROBO2	1
SPOP	1
LCK	1
PPP2R1A	1
RET	1
PIK3R1	1

### Sheet: PRAD
Gene Symbol	Counts
IDH1	14
FOXA1	13
SETBP1	10
EGFR	10
TP53	10
FCGR2B	9
SPOP	9
RPL10	8
STK11	8
CDKN2A	8
TNC	6
CAMTA1	6
NOTCH1	6
PIK3R1	5
NF1	5
KEAP1	4
CNTNAP2	4
MUC4	4
EPHA7	4
MUC16	3
ARHGEF10L	3
IDH2	3
ATRX	3
TSHR	3
POT1	3
DNMT3A	2
FANCD2	2
DROSHA	2
RGPD3	2
DCAF12L2	2
TNFRSF17	2
PAFAH1B2	2
PTPRC	2
TRIM24	2
KRAS	2
LRP1B	2
KDM6A	2
CLIP1	2
FANCA	1
IRS4	1
TLX1	1
FLT4	1
POLG	1
HLA-A	1
NCOR2	1
HRAS	1
PIK3CA	1
ASXL1	1
ATR	1
NBN	1
MET	1

### Sheet: UCEC
Gene Symbol	Counts
ARID1A	21
PTEN	19
PIK3R1	14
GATA3	13
CTCF	11
RNF213	10
PPP2R1A	9
RUNX1	8
RPL22	6
TGFBR2	6
USP8	6
SALL4	5
NSD1	5
GNAS	5
CDH1	5
JAK1	4
FIP1L1	3
FEN1	3
TFG	3
CRLF2	3
TSHR	3
NOTCH1	3
TBX3	2
BCL9L	2
PABPC1	2
KMT2D	2
CNBD1	2
LCK	2
FAM47C	2
PIK3CA	1
FBXW7	1
ZFHX3	1
FUS	1
BCR	1
DCAF12L2	1
AR	1
BCOR	1
CTNNB1	1
PRRX1	1
POLE	1
HEY1	1
IKZF1	1
GATA1	1
NCOR2	1
RNF43	1
MSH6	1
HOXA9	1
KMT2C	1
BIRC3	1
SDHB	1
