## Supplemental Table 6 for "Deep learning for cancer type classification"

### Sheet: GBM
Table S3: Using the 985 pathogenetic transcripts as inputs and embed with Germline and Somatic information. The number of counts that gene appear as top '20' genes in the 5 replicates. A gene might appear more than one times because each gene is represneted by six output channels.
Gene Symbol	Counts
TRAF7	8
PAFAH1B2	8
MLLT10	7
GATA1	6
NUP98	6
MSI2	5
BMP7	4
BCLAF1	4
KDR	4
GALNT13	3
NCK2	3
MLLT3	3
RUNX1T1	3
CCDC6	2
CCDC39	2
SBDS	2
RBM27	2
HUWE1	2
HECA	2
GPC5	2
MYH7	2
XPO6	2
VPS35	1
ADAM23	1
LINGO2	1
NLGN1	1
ATXN2	1
FLI1	1
SLC12A4	1
MPPED2	1
UNC13C	1
BRCA1	1
B2	1
BMF	1
OR1C1	1
DPP4	1
AFG3L2	1
DCAF12L2	1
CDK4	1
PTPRB	1

### Sheet: BRCA
Gene Symbol	Counts
TCF3	12
PAFAH1B2	7
BLM	6
FOXP1	6
ADAM23	6
SPATA31A3	5
LEF1	3
POU4F1	3
CCNE1	3
IGF2BP1	3
PALB2	3
DNMT3A	3
FOXO4	2
ZCCHC8	2
KC6	2
STAT3	2
PMS2	2
SPATA31D1	2
PRKCB	2
CDKN2A	1
EML4	1
ERVV-1	1
CHD3	1
XPO6	1
NCOA4	1
CXXC1	1
CBLN4	1
GPC5	1
RBM25	1
HIPK1	1
LIFR	1
PPFIBP1	1
KDR	1
MYB	1
GDI1	1
GMPS	1
GUCY1A2	1
TERT	1
POU5F1	1
CALCRL	1
EIF3K	1
IL21	1
CHM	1
EEF2	1
NR4A3	1

### Sheet: COAD
Gene Symbol	Counts
TCF3	13
TSC2	6
SPATA31A3	5
PAFAH1B2	5
CSTF2	4
ZNF729	4
NRG1	4
CXCR4	4
ZFP82	4
BAHCC1	4
GABRG1	3
ETV3	3
CCNB3	3
LIFR	2
MAP2K4	2
NFIB	2
TEX13A	2
B2	2
ASXL1	2
FAM231B	2
CDKN2A	1
TPR	1
HEY1	1
FOXO4	1
NCOA4	1
MED25	1
BMP7	1
EBF1	1
KDR	1
MED14	1
TP63	1
OPRK1	1
RB1	1
BUB1B	1
BNC2	1
UFL1	1
HCN1	1
TPM3	1
CLCN5	1
CTN2	1
CEP290	1
ARHGAP17	1
TUBA4A	1
MAP3K2	1

### Sheet: KIRC
Gene Symbol	Counts
NOTCH1	8
SPATA31A3	6
MED15	4
MUC5AC	4
TP53	4
MLF1	4
PHEX	4
CSTF2	3
BRCA1	3
FAR1	3
SPATA31D1	3
GUCY1A3	3
TCF12	2
ERC1	2
CHCHD7	2
XPC	2
BLM	2
HEY1	2
LSAMP	2
TEX13A	2
LIG1	2
KMT2D	2
WWTR1	2
EIF5A	2
TPR	1
MUC16	1
CASP9	1
PMS2	1
NT5C2	1
PINLYP	1
MSH6	1
EBF1	1
MYH10	1
DNM2	1
ERCC2	1
CCDC40	1
TSPAN14	1
CBFB	1
NOMO2	1
BRAF	1
MAGEB1	1
ERVV-1	1
SLC32A1	1
ZNF729	1
DNMT3A	1
CDH6	1
ZFHX4	1
KLHL4	1
IQSEC2	1
MGAT4D	1
TRIP11	1

### Sheet: LUAD
Gene Symbol	Counts
DCAF12L2	6
MLLT10	5
EIF3K	5
NUP98	5
CCDC6	4
BCLAF1	4
PMS2	4
PTPRC	4
MLLT3	4
ITGB3BP	3
PALB2	3
EIF5A	3
UACA	3
BEND5	2
LM	2
NPM1	2
RFL	2
CARS	2
AFG3L2	2
ATXN2	2
BMF	2
FOXD4L3	2
KLHL4	2
DGKB	2
ZNF483	1
SMARCE1	1
CAMKK2	1
ADAM23	1
CXCR4	1
MAFB	1
BRCA1	1
INTS1	1
CD74	1
MYH7	1
LRCH2	1
PPARG	1
BRCC3	1
ATP2B3	1
WDR13	1
STARD13	1
ADGRL3	1
UFL1	1
MYCBP2	1
DNER	1
DIP2B	1
MECOM	1
PLCG1	1
TUBA1A	1
GAS7	1

### Sheet: PRAD
Gene Symbol	Counts
BMP7	6
TSC2	6
ENO4	5
FRMD4A	5
BEND5	4
TSC1	4
ZCCHC8	4
ASPSCR1	4
CAMSAP1	4
PHEX	4
RB1	3
NR4A3	3
B2	3
LRIG3	3
TNFAIP3	3
RBM27	2
SPANXN5	2
NCK2	2
MAGEB4	2
LIN7B	2
UPRT	2
CNOT3	2
BCL3	1
VPS35	1
RAD51B	1
ALDH2	1
GSPT2	1
MAFB	1
ETV6	1
PPARG	1
SLC12A4	1
FUS	1
LRCH2	1
GRIA4	1
CUL5	1
DPP4	1
CD74	1
FOXD4L3	1
CCDC40	1
MAGEB1	1
EXT2	1
ASXL1	1
NF2	1
ZFHX4	1
FOXP1	1
MYCBP2	1
CCDC144A	1

### Sheet: UCEC
Gene Symbol	Counts
TCF3	6
BLM	6
NDST4	6
BCLAF1	5
CBLN4	4
SMC1A	4
DJB1	3
ALK	3
GPC5	3
TEX13A	3
KIF3A	2
USP32	2
CXXC1	2
PTPRD	2
SMARCA1	2
MLF1	2
KDR	2
MAP3K2	2
TBC1D8B	2
ZNF570	2
ATF1	1
ZNF521	1
PLCG1	1
LRFN5	1
ITGB3BP	1
POU4F1	1
IGF2BP1	1
NTRK3	1
ASXL1	1
BAZ1A	1
RFL	1
GMPS	1
FAM135B	1
DJC6	1
S100A7	1
CHM	1
MYH9	1
CNTP5	1
ARMCX5	1
TUBB4A	1
STAT3	1
CCNE1	1
ASB5	1
POU5F1	1
CALCRL	1
PML	1
PAX3	1
DNMT3A	1
PMS2	1
PAX5	1
KIAA2022	1
IFNG	1
EEF2	1
CD74	1
FAP	1
BIRC6	1
PTOV1	1
