## Supplemental Table 7 for "Deep learning for cancer type classification"

### Sheet: GBM
Table S3: Using the 985 pathogenetic transcripts as inputs and embed with Germline and Somatic information. The number of counts that gene appear as top '20' genes in the 5 replicates. A gene might appear more than one times because each gene is represneted by six output channels.
Gene Symbol	Counts
C12orf4	9
ID3	8
GATA1	6
TRAF7	5
NRG1	4
EDIL3	4
AFG3L2	4
OR1C1	3
CCDC39	3
BLM	3
XPO6	3
SLC45A3	2
MEX3B	2
FANCC	2
FBXW7	2
DPP4	2
BMF	2
NPM1	2
REL	2
DDB1	2
BCLAF1	2
SLC12A4	2
CCND3	2
BCL2L12	2
PSIP1	1
VPS35	1
KC3	1
BMP7	1
ZNF709	1
STT3A	1
PRPF40B	1
HECA	1
KC6	1
FANCE	1
LOC100132146	1
INTS1	1
RAD51B	1
CHRM3	1
MSI2	1
ASAP3	1
CSDE1	1
ASTN2	1
MYO5A	1
RNF128	1
UBR5	1
GPC5	1

### Sheet: BRCA
Gene Symbol	Counts
CASP8	9
TCF3	8
PALB2	5
CCNE1	4
LEF1	4
DOCK2	4
FRYL	3
ADAM23	3
PRRX1	3
FOXP1	3
RXFP3	3
TLK1	3
SPATA31A3	3
PICALM	2
LMAN2L	2
ANKRD17	2
SDHAF2	2
RNF213	2
DGKI	2
XPO6	2
CPEB3	2
ANK1	2
OSBPL8	1
PLX4	1
RPS24	1
NCOA4	1
CELSR2	1
ZNF383	1
REL	1
ERBB3	1
SATB2	1
PMS2	1
ZNF729	1
NLGN1	1
ESR1	1
DCAF4L2	1
PPP2R1A	1
ASTN2	1
C12orf4	1
SPATA31D1	1
NDRG1	1
WHSC1L1	1
SUV39H2	1
DLG4	1
POU4F1	1
MGAT4D	1
GPC5	1
LIFR	1
WNK3	1

### Sheet: COAD
Gene Symbol	Counts
ANK1	17
CASP8	11
TCF3	10
TSC2	9
BAHCC1	6
SPATA31A3	5
MSH6	4
CXCR4	4
CSTF2	3
CCDC39	3
ARID2	2
ACTR2	2
FAM231B	2
ZNF729	1
BMP7	1
MYH11	1
ANHX	1
SET	1
MED25	1
MAP2K4	1
UBR5	1
IL1RAPL1	1
CTN2	1
FAM135B	1
BCL7A	1
TEX13A	1
CLTC	1
MITF	1
MED14	1
CSF1R	1
MUC5AC	1
CCNB3	1
PHEX	1
FGFR3	1
NUTM1	1

### Sheet: KIRC
Gene Symbol	Counts
TP53	8
MLLT10	7
SPATA31A3	5
TCF12	5
BLM	4
LRFN5	3
CHCHD7	3
NOTCH1	3
SLC32A1	3
DNM2	3
TSPAN14	3
SPATA31D1	2
ANHX	2
TEX36	2
ERC1	2
KNSTRN	2
HEY1	2
MGAT4D	2
EIF5A	2
CASP9	2
ANK1	2
SRSF3	1
ZNF729	1
ABHD13	1
TUBB4A	1
PNLIP	1
MLF1	1
ZC3H12B	1
FBXW7	1
PMS2	1
PINLYP	1
PHEX	1
RPIA	1
TEX13A	1
ATRX	1
S100A7	1
MUC1	1
FAM231B	1
PDE4DIP	1
MUC22	1
RACGAP1	1
ATP9A	1
IQSEC2	1
CSDE1	1
CPEB3	1
BAHCC1	1
MSH6	1
DCUN1D1	1
PLS3	1
AXIN2	1
CSTF2	1
CCNB3	1
MUC16	1
CASP8	1

### Sheet: LUAD
Gene Symbol	Counts
CLIP1	4
PMS2	4
C12orf4	4
TAOK1	3
RPIA	3
NPM1	3
CASP8	3
REL	3
ID3	3
DEK	2
GRM4	2
BRCC3	2
EIF3K	2
DPP4	2
BMF	2
ZNF709	2
ERC1	2
SMARCE1	2
DICER1	2
PRPF19	2
BCLAF1	2
GJA8	2
AFG3L2	2
DIP2B	2
PDE4DIP	2
LIN7B	2
TSPAN14	2
RFC2	1
UFL1	1
MYCBP2	1
PSIP1	1
FBXW7	1
KIAA1549	1
NRG1	1
ELF4	1
CHEK2	1
L1CAM	1
LYL1	1
PHEX	1
FAM135B	1
POLE	1
KC6	1
TET1	1
MSANTD4	1
BCL9	1
NLRP10	1
MAP2K2	1
CHRM3	1
VAV1	1
CCND3	1
IQSEC2	1
EIF5A	1
SLC8A1	1
DDB1	1
HIST1H3J	1
TDRD1	1
NUTM1	1
ANO3	1
CCNE1	1
FUNDC1	1
ZNF483	1

### Sheet: PRAD
Gene Symbol	Counts
NRG1	11
TSC2	7
LIN7B	4
ID3	4
EIF4A2	3
GSPT2	3
CSMD3	3
WWC3	3
BMP7	2
NR4A3	2
RFC2	2
CCR7	2
PHEX	2
BLM	2
REL	2
HOXA9	2
EP300	2
EDIL3	2
PLS3	2
ASPSCR1	1
TSC1	1
VPS35	1
DEK	1
MYCBP2	1
PRDM2	1
UFL1	1
MLH1	1
CTNND2	1
MAFB	1
ENO4	1
ETV6	1
ARNT	1
ALDH2	1
PRPF40B	1
RPIA	1
GPC5	1
CAMSAP1	1
PICALM	1
RCOR2	1
DPP4	1
FUS	1
LM	1
PHKA2	1
ASTN2	1
XPO6	1
SLC12A4	1
EIF5A	1
C12orf4	1
NFE2L2	1
MITF	1
ZNF322	1
MEX3B	1
KIAA1549	1
TRAF7	1
RB1	1
RAD51B	1
CCDC144A	1
ATF1	1
CREB3L1	1

### Sheet: UCEC
Gene Symbol	Counts
TCF3	7
FRYL	7
PAX5	5
PIAS1	5
CCNE1	4
SMAD3	4
DJC6	3
PICALM	3
DOCK2	3
ASTN2	3
PRRX1	3
RXFP3	3
PTPRD	2
WHSC1L1	2
ANKRD17	2
FAM188A	2
CCR7	2
MED14	2
NDST4	2
ERBB3	2
SMARCA1	2
TUBB4A	2
ADGRB2	1
DCX	1
PLX4	1
LMAN2L	1
SDHAF2	1
FAM135B	1
PAX3	1
LOC105375787	1
WDR26	1
SATB2	1
ZNF383	1
TEX13A	1
XPO6	1
ZNF729	1
FANCE	1
ESR1	1
MED12	1
PMS2	1
KCNC2	1
CHRM3	1
NDRG1	1
CNTP5	1
CXXC1	1
PDGFRA	1
HMGA2	1
CELSR2	1
CASP8	1
GPC5	1
NRG1	1
USP32	1
